# *Pseudomonas aeruginosa* faces a fitness trade-off between mucosal colonization and antibiotic tolerance during airway infections

**DOI:** 10.1101/2024.09.09.611974

**Authors:** Lucas A. Meirelles, Evangelia Vayena, Auriane Debache, Eric Schmidt, Tamara Rossy, Tania Distler, Vassily Hatzimanikatis, Alexandre Persat

**Author notes:** Department of Mechanical Engineering, Massachusetts Institute of Technology, Cambridge, MA, USA.

## Abstract

*Pseudomonas aeruginosa* causes antibiotic-resilient acute and chronic pneumonia, but the mechanisms by which it adapts to the airway environment are poorly understood. Here, we investigated *P. aeruginosa* pathoadaptive mechanisms in tissue-engineered human airway organoids. Using transposon sequencing *in situ,* we decoded how *P. aeruginosa* survives on the mucosal surface during antibiotic treatment. Biofilm formation emerged as a major driver of *P. aeruginosa* colonization. Mutants that extensively produce biofilms on mucus show limited exploratory behavior, which limits nutrient access, slowing down their growth. Conversely, biofilm-dwelling *P. aeruginosa* better tolerate antibiotics via biophysical mechanisms. Finally, biofilms can shelter less-tolerant but more cytotoxic strains, thereby contributing to genotypic heterogeneity. *P. aeruginosa* must therefore adapt to conflicting physical and biological selective pressures to initiate chronic infections.
