## Supplementary tables for "*Pseudomonas aeruginosa* faces a fitness trade-off between mucosal colonization and antibiotic tolerance during airway infections": Table_S2.xlsx

### Sheet: resampling_nonCF-HBEvsLBcontrol
PAO1_locus	Gene_name	Desc	Sites	Mean Ctrl	Mean Exp	log2FC	Sum Ctrl	Sum Exp	Delta Mean	Adj. p-value
PA0011	-	lipid A biosynthesis lauroyl acyltransferase	885	45.6	10.5	-2.12	40378	9292	-35.1	0
PA0020	-	hypothetical protein	1023	138.4	205.7	0.57	141589	210450	67.3	0.01955
PA0035	trpA	tryptophan synthase subunit alpha	804	139.2	72.9	-0.93	111918	58647	-66.3	0
PA0044	exoT	exoenzyme T	1371	158.6	215.8	0.44	217488	295891	57.2	0.01534
PA0335	-	hypothetical protein	651	144.6	79	-0.87	94158	51407	-65.7	0.03303
PA0337	ptsP	phosphoenolpyruvate-protein phosphotransferase PtsP	2277	169.6	284.4	0.75	386209	647636	114.8	0
PA0366	-	coniferyl aldehyde dehydrogenase	1428	130.1	175.3	0.43	185819	250268	45.1	0.03557
PA0395	pilT	twitching motility protein PilT	1032	169.8	91.6	-0.89	175269	94484	-78.3	0
PA0401	-	dihydroorotase	1269	160.8	41.5	-1.96	204074	52606	-119.4	0
PA0402	pyrB	aspartate carbamoyltransferase	1002	90.3	39.7	-1.18	90468	39819	-50.5	0
PA0408	pilG	pilus biosynthesis/twitching motility protein PilG	405	135.7	255.7	0.91	54965	103539	119.9	0.03303
PA0410	pilI	twitching motility protein PilI	534	151.2	343.3	1.18	80761	183298	192	0
PA0411	pilJ	twitching motility protein PilJ	2046	168.3	398.6	1.24	344305	815480	230.3	0
PA0413	chpA	chemotactic signal transduction system protein	7416	97.5	229.8	1.24	722820	1704364	132.4	0
PA0506	-	acyl-CoA dehydrogenase	1803	142.6	189.1	0.41	257039	341022	46.6	0.04519
PA0563	-	hypothetical protein	351	121.7	55.7	-1.13	42727	19548	-66	0.03843
PA0592	ksgA	ribosomal RNA small subunit methyltransferase A	804	262	401.5	0.62	210619	322792	139.5	0
PA0652	vfr	cAMP-regulatory protein	642	258.4	431.7	0.74	165865	277169	173.4	0
PA0666	-	anhydro-N-acetylmuramic acid kinase	1089	157.4	108.9	-0.53	171400	118617	-48.5	0.01149
PA0669	-	error-prone DNA polymerase	3093	141.7	182	0.36	438137	562932	40.3	0.03557
PA0726	-	hypothetical protein	1272	263.4	345	0.39	335105	438879	81.6	0.02697
PA0728	-	bacteriophage integrase	981	255.7	373.7	0.55	250821	366596	118	0
PA0944	purN	phosphoribosylglycinamide formyltransferase	666	153	85.2	-0.84	101865	56713	-67.8	0.01534
PA1031	-	DNA recombination protein RmuC	1359	95.8	54.2	-0.82	130195	73606	-41.6	0
PA1045	-	ATP-dependent DNA helicase DinG	2142	110.8	77.4	-0.52	237433	165802	-33.4	0
PA1080	flgE	flagellar hook protein FlgE	1386	183.4	253.4	0.47	254182	351148	70	0.03001
PA1081	flgF	flagellar basal body rod protein FlgF	747	136.2	245	0.85	101714	183050	108.9	0
PA1084	flgI	flagellar basal body P-ring protein	1107	148.8	220.7	0.57	164717	244366	72	0
PA1097	fleQ	transcriptional regulator FleQ	1470	99.5	29.6	-1.75	146278	43561	-69.9	0
PA1098	fleS	two-component sensor	1206	167.3	234.8	0.49	201745	283212	67.6	0.01534
PA1198	-	hypothetical protein	615	45.5	23.5	-0.95	27981	14479	-22	0.03557
PA1288	-	hypothetical protein	1272	140	215.9	0.62	178102	274640	75.9	0
PA1384	galE	UDP-glucose 4-epimerase	1011	96.8	56.8	-0.77	97857	57437	-40	0.02697
PA1444	fliN	flagellar motor switch protein FliN	471	101.4	46.4	-1.13	47755	21840	-55	0.01149
PA1505	moaA2	cyclic pyranopterin monophosphate synthase	993	101.9	52.6	-0.95	101199	52251	-49.3	0
PA1506	-	hypothetical protein	327	119.9	549.5	2.2	39206	179683	429.6	0
PA1510	-	hypothetical protein	1707	143.5	186.2	0.38	244965	317852	42.7	0.03001
PA1594	-	hypothetical protein	444	67.2	33.2	-1.02	29824	14722	-34	0.01955
PA1751	-	hypothetical protein	375	109	52.8	-1.05	40883	19789	-56.3	0.04519
PA1775	cmpX	hypothetical protein	822	117.4	72.4	-0.7	96505	59488	-45	0.02322
PA1800	tig	trigger factor	1308	54.8	20.8	-1.39	71712	27269	-34	0
PA1848	-	major facilitator superfamily transporter	1167	136.8	74.7	-0.87	159684	87127	-62.2	0
PA1850	-	transcriptional regulator	1002	119.5	68	-0.81	119787	68176	-51.5	0
PA1874	-	hypothetical protein	7404	98.3	80.1	-0.3	727966	593198	-18.2	0
PA1875	-	hypothetical protein	1275	128.4	89.5	-0.52	163694	114150	-38.9	0.02322
PA1928	rimJ	ribosomal protein alanine acetyltransferase	567	82.7	45.8	-0.85	46913	25943	-37	0.02322
PA1994	-	hypothetical protein	561	71.7	31.6	-1.18	40205	17738	-40	0.02322
PA2023	galU	UTP-glucose-1-phosphate uridylyltransferase	837	46.8	16.7	-1.49	39205	13995	-30.1	0
PA2108	-	thiamine pyrophosphate protein	1770	87.7	58.7	-0.58	155313	103892	-29.1	0.01534
PA2129	cupA2	chaperone CupA2	744	140.3	220.6	0.65	104375	164108	80.3	0.01534
PA2231	pslA	biofilm formation protein PslA	1434	108	233.9	1.12	154820	335470	126	0
PA2232	pslB	biofilm formation protein PslB	1464	87.9	174.2	0.99	128682	254989	86.3	0
PA2234	pslD	biofilm formation protein PslD	768	84.9	191.1	1.17	65182	146739	106.2	0
PA2235	pslE	biofilm formation protein PslE	1986	105.5	223.7	1.09	209429	444298	118.3	0
PA2236	pslF	biofilm formation protein PslF	1185	79.7	145.1	0.86	94502	171956	65.4	0.01149
PA2239	pslI	biofilm formation protein PslI	1101	83.9	156.7	0.9	92323	172557	72.9	0
PA2240	pslJ	biofilm formation protein PslJ	1434	90.3	170.1	0.91	129512	243874	79.8	0
PA2242	pslL	hypothetical protein	1065	149.9	269.3	0.85	159677	286847	119.4	0
PA2243	pslM	FAD-binding dehydrogenase	1731	89	63	-0.5	154137	108967	-26.1	0.03001
PA2256	pvcC	paerucumarin biosynthesis protein PvcC	1500	84.8	51.4	-0.72	127175	77107	-33.4	0
PA2268	-	hypothetical protein	1068	108.9	71.3	-0.61	116274	76141	-37.6	0.00612
PA2296	-	hypothetical protein	1404	112.4	75.3	-0.58	157830	105697	-37.1	0.01149
PA2305	ambB	protein AmbB	3747	74	49.3	-0.59	277278	184617	-24.7	0
PA2330	-	hypothetical protein	1065	53.6	23.2	-1.21	57134	24736	-30.4	0.00612
PA2392	pvdP	pyoverdine biosynthesis protein PvdP	1632	68.6	44.3	-0.63	111921	72280	-24.3	0.04519
PA2397	pvdE	pyoverdine biosynthesis protein PvdE	1647	68.7	25.3	-1.44	113098	41630	-43.4	0
PA2494	mexF	resistance-nodulation-cell division (RND) multidrug efflux transporter MexF	3186	98.4	77.2	-0.35	313500	246047	-21.2	0.03303
PA2555	-	AMP-binding protein	1665	84.3	51.8	-0.7	140407	86275	-32.5	0.00612
PA2620	clpA	ATP-binding protease component ClpA	2274	86.4	53.5	-0.69	196526	121630	-32.9	0
PA2682	-	hypothetical protein	1239	117.6	72	-0.71	145757	89176	-45.7	0.01955
PA2684	-	hypothetical protein	3951	125.1	101.8	-0.3	494455	402316	-23.3	0.03001
PA2876	pyrF	orotidine 5'-phosphate decarboxylase	696	128.5	44.4	-1.53	89465	30881	-84.2	0
PA2899	-	transcriptional regulator	636	142.8	83.1	-0.78	90815	52849	-59.7	0.03843
PA2965	fabF1	3-oxoacyl-ACP synthase	1242	74.9	23.5	-1.67	92985	29199	-51.4	0
PA2975	rluC	ribosomal large subunit pseudouridine synthase C	954	61.6	22	-1.49	58813	20997	-39.6	0.00612
PA3050	pyrD	dihydroorotate dehydrogenase	1026	79.7	33.6	-1.24	81763	34507	-46.1	0
PA3052	-	hypothetical protein	978	174.9	274.3	0.65	171070	268249	99.4	0
PA3108	purF	amidophosphoribosyltransferase	1503	49.3	24	-1.04	74055	36078	-25.3	0.01534
PA3115	fimV	motility protein FimV	2757	236.9	329.1	0.47	653246	907302	92.1	0
PA3118	leuB	3-isopropylmalate dehydrogenase	1080	122.7	56.8	-1.11	132525	61299	-65.9	0
PA3120	leuD	isopropylmalate isomerase small subunit	636	158.6	96.2	-0.72	100866	61180	-62.4	0
PA3121	leuC	3-isopropylmalate dehydratase large subunit	1422	185.2	110.9	-0.74	263385	157715	-74.3	0
PA3139	-	aspartate aminotransferase	1194	78.6	45.7	-0.78	93831	54544	-32.9	0.03001
PA3166	pheA	bifunctional chorismate mutase/prephenate dehydratase	1095	36.9	12.9	-1.52	40373	14117	-24	0
PA3169	-	methylthioribose-1-phosphate isomerase	1074	103.4	61.7	-0.75	111079	66249	-41.7	0.03001
PA3194	edd	phosphogluconate dehydratase	1824	53.8	14.8	-1.87	98180	26908	-39.1	0
PA3217	cyaB	protein CyaB	1389	193.8	264.2	0.45	269244	366961	70.4	0
PA3350	-	flagellar basal body P-ring biosynthesis protein FlgA	696	213.1	343.3	0.69	148286	238925	130.2	0
PA3469	-	hypothetical protein	540	100.8	55.9	-0.85	54454	30165	-45	0.01534
PA3480	-	deoxycytidine triphosphate deaminase	564	74	25.5	-1.54	41719	14358	-48.5	0.00612
PA3523	-	resistance-nodulation-cell division (RND) efflux membrane fusion protein	1155	134.9	227.5	0.75	155827	262819	92.6	0
PA3527	pyrC	dihydroorotase	1044	61.1	18	-1.76	63834	18822	-43.1	0
PA3530	-	hypothetical protein	219	54.3	0	-5.79	11896	0	-54.3	0.03843
PA3574	nalD	transcriptional regulator	636	499	672.2	0.43	317340	427529	173.3	0.00612
PA3617	recA	recombinase A	1038	31.3	7.1	-2.14	32504	7360	-24.2	0
PA3702	wspR	two-component response regulator	1041	147.3	241	0.71	153318	250886	93.7	0.01534
PA3703	wspF	chemotaxis-specific methylesterase	1005	41.3	9.7	-2.09	41548	9775	-31.6	0.00612
PA3706	wspC	biofilm formation methyltransferase WspC	1266	151.1	226.6	0.58	191332	286841	75.4	0.00612
PA3708	wspA	chemotaxis transducer	1626	132.1	202	0.61	214801	328463	69.9	0
PA3763	purL	phosphoribosylformylglycinamidine synthase	3894	57.8	32.6	-0.83	225004	126820	-25.2	0
PA3790	oprC	copper transport outer membrane porin OprC	2169	104.2	148.7	0.51	226023	322552	44.5	0.01534
PA3900	-	transmembrane sensor	951	90.6	51.3	-0.82	86116	48750	-39.3	0.03557
PA3929	cioB	cyanide insensitive terminal oxidase	1005	137.4	234	0.77	138058	235193	96.7	0
PA3930	cioA	cyanide insensitive terminal oxidase	1464	103.5	166.2	0.68	151466	243275	62.7	0
PA4226	pchE	dihydroaeruginoic acid synthetase	4314	102.5	127.5	0.31	442318	550248	25	0.01955
PA4285	recC	exodeoxyribonuclease V subunit gamma	3513	29.2	18.1	-0.69	102703	63470	-11.2	0.03303
PA4367	bifA	protein BifA	2061	161.5	62.6	-1.37	332925	129107	-98.9	0
PA4404	-	hypothetical protein	921	74.4	41.4	-0.85	68529	38129	-33	0.02322
PA4447	hisC1	histidinol-phosphate aminotransferase	1053	101.7	58.1	-0.81	107071	61177	-43.6	0.01149
PA4491	-	hypothetical protein	1767	174.8	271.5	0.63	308959	479787	96.7	0
PA4526	pilB	type 4 fimbrial biogenesis protein PilB	1698	404.2	614.6	0.6	686272	1043672	210.5	0
PA4528	pilD	type 4 prepilin peptidase PilD	870	213.6	335.1	0.65	185805	291532	121.5	0.00612
PA4546	pilS	two-component sensor PilS	1590	178	235.4	0.4	283011	374208	57.4	0.02322
PA4547	pilR	two-component response regulator PilR	1335	232.7	360.7	0.63	310637	481478	128	0
PA4595	-	ABC transporter ATP-binding protein	1662	104.6	236.3	1.18	173924	392781	131.7	0
PA4696	ilvI	acetolactate synthase 3 catalytic subunit	1722	104.6	70.3	-0.57	180119	121033	-34.3	0.00612
PA4756	carB	carbamoyl phosphate synthase large subunit	3219	60.7	8.2	-2.88	195357	26543	-52.4	0
PA4758	carA	carbamoyl phosphate synthase small subunit	1134	70.8	11	-2.69	80255	12428	-59.8	0
PA4770	lldP	L-lactate permease	1686	161.7	114.9	-0.49	272609	193674	-46.8	0
PA4843	-	two-component response regulator	1626	165.1	321.1	0.96	268419	522141	156	0
PA4856	retS	sensor histidine kinase MifS	2826	88.3	119	0.43	249651	336431	30.7	0.03557
PA4886	-	two-component sensor	1389	129.6	82.8	-0.65	179954	114997	-46.8	0.00612
PA4953	motB	flagellar motor protein MotB	1041	114.9	262.9	1.19	119636	273690	148	0
PA4954	motA	flagellar motor protein MotA	849	177.2	425.1	1.26	150453	360925	247.9	0
PA4959	fimX	protein FimX	2073	102.7	158.6	0.63	212950	328711	55.8	0
PA5001	-	hypothetical protein	954	114.2	53	-1.11	108909	50559	-61.2	0
PA5004	-	glycosyl transferase family protein	1134	86	24	-1.84	97515	27271	-61.9	0
PA5014	glnE	bifunctional glutamine-synthetase adenylyltransferase/deadenyltransferase	2946	150.9	220.3	0.55	444501	649076	69.4	0
PA5017	-	hypothetical protein	2697	133.9	80.5	-0.73	361252	217208	-53.4	0
PA5035	gltD	glutamate synthase subunit beta	1431	143.2	92.3	-0.63	204920	132130	-50.9	0
PA5036	gltB	glutamate synthase subunit alpha	4443	134	110.2	-0.28	595164	489799	-23.7	0.02697
PA5040	pilQ	type 4 fimbrial biogenesis outer membrane protein PilQ	2142	183.3	282.4	0.62	392564	604925	99.1	0
PA5042	pilO	type 4 fimbrial biogenesis protein PilO	621	254.4	380.6	0.58	157994	236382	126.2	0.03557
PA5043	pilN	type 4 fimbrial biogenesis protein PilN	594	255.3	393.9	0.63	151629	233976	138.6	0.01534
PA5044	pilM	type 4 fimbrial biogenesis protein PilM	1062	333	562.2	0.76	353686	597056	229.2	0
PA5079	-	D-tyrosyl-tRNA(Tyr) deacylase	435	105.9	43.8	-1.27	46070	19064	-62.1	0.01955
PA5140	hisF1	imidazole glycerol phosphate synthase subunit HisF	768	133.7	83.7	-0.68	102712	64314	-50	0.03303
PA5175	cysQ	3'(2')%2C5'-bisphosphate nucleotidase CysQ	819	131.8	82.4	-0.68	107908	67456	-49.4	0.03843
PA5209	-	hypothetical protein	1362	156.2	222.6	0.51	212797	303249	66.4	0
PA5261	algR	alginate biosynthesis regulatory protein AlgR	744	116.2	327.8	1.5	86454	243874	211.6	0
PA5331	pyrE	orotate phosphoribosyltransferase	639	92.3	48.3	-0.93	58972	30890	-43.9	0.01534
PA5346	-	hypothetical protein	1407	136.8	403.3	1.56	192525	567412	266.4	0
PA5403	-	transcriptional regulator	204	296.5	537.1	0.86	60476	109560	240.6	0.01149
PA5449	wbpX	glycosyltransferase WbpX	1380	121.5	166.6	0.45	167723	229883	45	0.02697
PA5455	-	hypothetical protein	1626	113.6	159.8	0.49	184636	259792	46.2	0.01534
PA5456	-	hypothetical protein	1299	135.8	201.1	0.57	176430	261258	65.3	0
PA5487	-	hypothetical protein	2013	106.5	166.1	0.64	214463	334371	59.6	0
PA5489	dsbA	thiol:disulfide interchange protein DsbA	633	34.7	6.9	-2.34	21944	4343	-27.8	0

### Sheet: resampling_CF-HBEvsLBcontrol
PAO1_locus	Gene_name	Desc	Sites	Mean Ctrl	Mean Exp	log2FC	Sum Ctrl	Sum Exp	Delta Mean	Adj. p-value
PA0016	trkA	potassium transporter inner membrane associated protein	1371	88.1	59	-0.58	120793	80893	-29.1	0.0304
PA0020	-	hypothetical protein	1023	138.4	191.1	0.47	141589	195473	52.7	0.01516
PA0035	trpA	tryptophan synthase subunit alpha	804	139.2	36.6	-1.93	111918	29443	-102.6	0
PA0036	trpB	tryptophan synthase subunit beta	1206	98.6	24.1	-2.03	118968	29060	-74.6	0
PA0041	-	hemagglutinin	10605	132.4	150.1	0.18	1404221	1592239	17.7	0
PA0171	-	hypothetical protein	540	93.1	39.5	-1.24	50266	21351	-53.5	0
PA0204	-	ABC transporter permease	807	116.9	163.8	0.49	94329	132159	46.9	0.04593
PA0267	-	hypothetical protein	1197	123.7	174.5	0.5	148125	208929	50.8	0.01177
PA0290	-	hypothetical protein	969	151.5	213.4	0.49	146769	206756	61.9	0.01177
PA0307	-	hypothetical protein	609	45.1	116.9	1.37	27478	71207	71.8	0.0082
PA0308	-	hypothetical protein	1017	160.3	254.5	0.67	163022	258873	94.2	0
PA0337	ptsP	phosphoenolpyruvate-protein phosphotransferase PtsP	2277	169.6	322.4	0.93	386209	734017	152.7	0
PA0353	ilvD	dihydroxy-acid dehydratase	1836	134.1	67.6	-0.99	246291	124164	-66.5	0
PA0370	-	hypothetical protein	594	176.9	117.3	-0.59	105051	69701	-59.5	0.02485
PA0395	pilT	twitching motility protein PilT	1032	169.8	107.6	-0.66	175269	111090	-62.2	0
PA0396	pilU	twitching motility protein PilU	1146	76.8	48.2	-0.67	87961	55214	-28.6	0
PA0401	-	dihydroorotase	1269	160.8	33	-2.29	204074	41855	-127.8	0
PA0402	pyrB	aspartate carbamoyltransferase	1002	90.3	30.4	-1.57	90468	30475	-59.9	0
PA0408	pilG	pilus biosynthesis/twitching motility protein PilG	405	135.7	224.6	0.73	54965	90966	88.9	0.02185
PA0410	pilI	twitching motility protein PilI	534	151.2	232.2	0.62	80761	123983	80.9	0.0082
PA0411	pilJ	twitching motility protein PilJ	2046	168.3	280.8	0.74	344305	574454	112.5	0
PA0413	chpA	chemotactic signal transduction system protein	7416	97.5	152	0.64	722820	1127396	54.6	0
PA0424	mexR	multidrug resistance operon repressor MexR	441	328.6	460.3	0.49	144921	203000	131.7	0.01516
PA0430	metF	5%2C10-methylenetetrahydrofolate reductase	870	67.8	26.1	-1.38	58978	22669	-41.7	0
PA0450	-	phosphate transporter	1620	179.2	221.6	0.31	290363	358953	42.3	0.04116
PA0500	bioB	biotin synthase	1056	166.1	120.9	-0.46	175413	127644	-45.2	0.00457
PA0592	ksgA	ribosomal RNA small subunit methyltransferase A	804	262	354.3	0.44	210619	284832	92.3	0.00457
PA0596	-	hypothetical protein	1014	121.4	86.5	-0.49	123147	87668	-35	0.03298
PA0609	trpE	anthranilate synthase component I	1476	132.9	70.4	-0.92	196196	103935	-62.5	0
PA0649	trpG	anthranilate synthase component II	603	245.3	132.1	-0.89	147943	79675	-113.2	0
PA0650	trpD	anthranilate phosphoribosyltransferase	1047	158.7	58.1	-1.45	166206	60858	-100.6	0
PA0651	trpC	indole-3-glycerol phosphate synthase	834	115.7	44.8	-1.37	96509	37336	-71	0
PA0666	-	anhydro-N-acetylmuramic acid kinase	1089	157.4	118.8	-0.41	171400	129338	-38.6	0.03564
PA0724	-	phage coat protein A	1260	225.9	288.2	0.35	284679	363101	62.2	0.01177
PA0728	-	bacteriophage integrase	981	255.7	327.6	0.36	250821	321332	71.9	0.0082
PA0763	mucA	sigma factor AlgU negative regulator MucA	582	23.6	9	-1.38	13737	5266	-14.6	0.04593
PA0899	aruB	N-succinylarginine dihydrolase	1344	176.7	118.4	-0.58	237418	159156	-58.2	0
PA0928	gacS	sensor/response regulator hybrid protein	2775	195	235.7	0.27	541183	654040	40.7	0.0082
PA0944	purN	phosphoribosylglycinamide formyltransferase	666	153	86.9	-0.82	101865	57846	-66.1	0
PA0945	purM	phosphoribosylformylglycinamidine cyclo-ligase	1059	74	45.3	-0.71	78412	47973	-28.7	0.02185
PA1005	-	hypothetical protein	1431	54.2	33.3	-0.7	77575	47595	-21	0.04359
PA1013	purC	phosphoribosylaminoimidazole-succinocarboxamide synthase	708	36	11.7	-1.62	25466	8277	-24.3	0.04116
PA1048	-	hypothetical protein	879	156.5	227.6	0.54	137559	200076	71.1	0.00457
PA1080	flgE	flagellar hook protein FlgE	1386	183.4	256.5	0.48	254182	355574	73.2	0
PA1081	flgF	flagellar basal body rod protein FlgF	747	136.2	200.2	0.56	101714	149564	64.1	0
PA1082	flgG	flagellar basal body rod protein FlgG	783	140.2	224.7	0.68	109753	175913	84.5	0.00457
PA1083	flgH	flagellar basal body L-ring protein	693	140.5	231.3	0.72	97353	160292	90.8	0
PA1084	flgI	flagellar basal body P-ring protein	1107	148.8	232.5	0.64	164717	257373	83.7	0
PA1086	flgK	flagellar hook-associated protein FlgK	2049	178.9	216.7	0.28	366612	444091	37.8	0.03298
PA1097	fleQ	transcriptional regulator FleQ	1470	99.5	48.6	-1.03	146278	71393	-50.9	0
PA1098	fleS	two-component sensor	1206	167.3	244.5	0.55	201745	294906	77.2	0
PA1099	fleR	two-component response regulator	1419	130.9	171.6	0.39	185815	243541	40.7	0.0304
PA1139	-	hypothetical protein	846	111.9	80.7	-0.47	94667	68287	-31.2	0.02485
PA1177	napE	nitrate reductase protein NapE	165	90.4	44.5	-1.02	14909	7335	-45.9	0.0082
PA1288	-	hypothetical protein	1272	140	184.9	0.4	178102	235256	44.9	0.01177
PA1455	fliA	flagellar biosynthesis sigma factor FliA	741	140	214.9	0.62	103719	159257	75	0.00457
PA1499	-	hypothetical protein	1263	85	55.6	-0.61	107404	70266	-29.4	0.0082
PA1510	-	hypothetical protein	1707	143.5	180.9	0.33	244965	308820	37.4	0.02769
PA1552	ccoP1	cytochrome C oxidase cbb3-type subunit CcoP	954	10.5	1.2	-3.16	10049	1128	-9.4	0
PA1614	gpsA	glycerol-3-phosphate dehydrogenase	1020	42.5	20.7	-1.04	43392	21164	-21.8	0.0304
PA1675	-	hypothetical protein	555	85.7	48.5	-0.82	47585	26901	-37.3	0.01858
PA1756	cysH	phosphoadenosine phosphosulfate reductase	801	128.6	93	-0.47	103045	74502	-35.6	0.02769
PA1800	tig	trigger factor	1308	54.8	31.4	-0.8	71712	41104	-23.4	0.04116
PA1803	lon	Lon protease	2394	34.4	11.3	-1.6	82267	27088	-23	0
PA1850	-	transcriptional regulator	1002	119.5	46.6	-1.36	119787	46655	-73	0
PA1872	-	hypothetical protein	789	73	42.7	-0.78	57630	33673	-30.4	0.04846
PA1932	-	hydroxylase molybdopterin-containing subunit	987	36	11	-1.72	35522	10816	-25	0
PA1976	ercS'	sensor histidine kinase	2643	79.2	59.3	-0.42	209281	156713	-19.9	0.00457
PA2023	galU	UTP-glucose-1-phosphate uridylyltransferase	837	46.8	16.2	-1.53	39205	13544	-30.7	0
PA2129	cupA2	chaperone CupA2	744	140.3	219.5	0.65	104375	163289	79.2	0
PA2130	cupA3	usher CupA3	2616	105.7	145.6	0.46	276453	380867	39.9	0
PA2190	-	hypothetical protein	342	33.3	10.2	-1.71	11388	3479	-23.1	0
PA2231	pslA	biofilm formation protein PslA	1434	108	220.9	1.03	154820	316723	112.9	0
PA2232	pslB	biofilm formation protein PslB	1464	87.9	170.4	0.96	128682	249469	82.5	0
PA2233	pslC	biofilm formation protein PslC	909	90.5	162.3	0.84	82270	147501	71.8	0.0082
PA2234	pslD	biofilm formation protein PslD	768	84.9	198.2	1.22	65182	152200	113.3	0
PA2235	pslE	biofilm formation protein PslE	1986	105.5	197	0.9	209429	391314	91.6	0
PA2236	pslF	biofilm formation protein PslF	1185	79.7	151.2	0.92	94502	179201	71.5	0
PA2238	pslH	biofilm formation protein PslH	1206	62.8	111.3	0.83	75733	134223	48.5	0.01516
PA2239	pslI	biofilm formation protein PslI	1101	83.9	140.6	0.75	92323	154837	56.8	0.00457
PA2240	pslJ	biofilm formation protein PslJ	1434	90.3	160.4	0.83	129512	229981	70.1	0
PA2241	pslK	biofilm formation protein PslL	1407	96.1	145.2	0.6	135214	204310	49.1	0
PA2242	pslL	hypothetical protein	1065	149.9	254.4	0.76	159677	270917	104.5	0
PA2263	-	2-hydroxyacid dehydrogenase	984	133.5	74.8	-0.84	131363	73560	-58.7	0
PA2397	pvdE	pyoverdine biosynthesis protein PvdE	1647	68.7	22.4	-1.61	113098	36966	-46.2	0
PA2424	pvdL	peptide synthase	13026	78.2	88	0.17	1018363	1146195	9.8	0.04593
PA2620	clpA	ATP-binding protease component ClpA	2274	86.4	42.3	-1.03	196526	96131	-44.1	0
PA2622	cspD	cold-shock protein CspD	270	103.6	35.9	-1.53	27979	9688	-67.7	0.01516
PA2824	-	sensor/response regulator hybrid protein	2358	177.5	136.4	-0.38	418544	321608	-41.1	0
PA2830	htpX	protease HtpX	873	148.7	257.9	0.79	129853	225184	109.2	0
PA2876	pyrF	orotidine 5'-phosphate decarboxylase	696	128.5	44.7	-1.52	89465	31134	-83.8	0
PA2965	fabF1	3-oxoacyl-ACP synthase	1242	74.9	33.8	-1.15	92985	41949	-41.1	0
PA3050	pyrD	dihydroorotate dehydrogenase	1026	79.7	24.1	-1.72	81763	24735	-55.6	0
PA3052	-	hypothetical protein	978	174.9	235.9	0.43	171070	230737	61	0.01177
PA3107	metZ	O-succinylhomoserine sulfhydrylase	1209	121.3	73.8	-0.72	146610	89175	-47.5	0
PA3108	purF	amidophosphoribosyltransferase	1503	49.3	17	-1.53	74055	25583	-32.3	0
PA3113	trpF	N-(5'-phosphoribosyl)anthranilate isomerase	633	91.6	28.7	-1.68	57978	18153	-62.9	0
PA3118	leuB	3-isopropylmalate dehydrogenase	1080	122.7	28	-2.13	132525	30190	-94.8	0
PA3120	leuD	isopropylmalate isomerase small subunit	636	158.6	66.3	-1.26	100866	42140	-92.3	0
PA3121	leuC	3-isopropylmalate dehydratase large subunit	1422	185.2	49.7	-1.9	263385	70641	-135.5	0
PA3169	-	methylthioribose-1-phosphate isomerase	1074	103.4	75.8	-0.45	111079	81364	-27.7	0.02769
PA3181	-	2-dehydro-3-deoxy-phosphogluconate aldolase	660	81.2	31.5	-1.37	53612	20787	-49.7	0.00457
PA3194	edd	phosphogluconate dehydratase	1824	53.8	13.6	-1.99	98180	24734	-40.3	0
PA3217	cyaB	protein CyaB	1389	193.8	258.4	0.41	269244	358868	64.5	0
PA3257	prc	tail-specific protease	2094	100.6	144.7	0.53	210618	303076	44.2	0
PA3280	oprO	pyrophosphate-specific outer membrane porin OprO	1314	173.9	77.9	-1.16	228552	102335	-96.1	0
PA3345	-	hypothetical protein	348	85.7	27.3	-1.65	29824	9500	-58.4	0.00457
PA3346	-	two-component response regulator	1713	175.6	218.1	0.31	300751	373636	42.5	0.02485
PA3350	-	flagellar basal body P-ring biosynthesis protein FlgA	696	213.1	379.4	0.83	148286	264040	166.3	0
PA3480	-	deoxycytidine triphosphate deaminase	564	74	19.3	-1.94	41719	10909	-54.6	0
PA3481	-	hypothetical protein	1092	8.7	1.2	-2.86	9546	1316	-7.5	0.00457
PA3527	pyrC	dihydroorotase	1044	61.1	11.4	-2.43	63834	11850	-49.8	0
PA3537	argF	ornithine carbamoyltransferase	915	135.3	98.1	-0.46	123821	89738	-37.2	0.04116
PA3541	alg8	glycosyltransferase alg8	1482	135.2	170.1	0.33	200388	252090	34.9	0.04359
PA3702	wspR	two-component response regulator	1041	147.3	211.2	0.52	153318	219844	63.9	0.01177
PA3703	wspF	chemotaxis-specific methylesterase	1005	41.3	2.2	-4.26	41548	2163	-39.2	0
PA3704	wspE	chemotaxis sensor/effector fusion protein	2307	149.7	188.1	0.33	345330	433836	38.4	0.00457
PA3706	wspC	biofilm formation methyltransferase WspC	1266	151.1	201.4	0.41	191332	255014	50.3	0.0082
PA3708	wspA	chemotaxis transducer	1626	132.1	178.2	0.43	214801	289725	46.1	0.01516
PA3715	-	hypothetical protein	801	145.6	222.1	0.61	116604	177876	76.5	0.0082
PA3736	hom	homoserine dehydrogenase	1302	93.4	61.7	-0.6	121645	80330	-31.7	0
PA3763	purL	phosphoribosylformylglycinamidine synthase	3894	57.8	22	-1.39	225004	85779	-35.8	0
PA3790	oprC	copper transport outer membrane porin OprC	2169	104.2	160.9	0.63	226023	349078	56.7	0
PA3792	leuA	2-isopropylmalate synthase	1776	128.2	63.3	-1.02	227710	112497	-64.9	0
PA3929	cioB	cyanide insensitive terminal oxidase	1005	137.4	201.5	0.55	138058	202521	64.1	0.0082
PA3930	cioA	cyanide insensitive terminal oxidase	1464	103.5	165.5	0.68	151466	242223	62	0
PA3975	thiD	phosphomethylpyrimidine kinase	795	89.8	142.2	0.66	71369	113058	52.4	0.00457
PA4140	-	hypothetical protein	1791	242.4	305.1	0.33	434129	546352	62.7	0.0082
PA4226	pchE	dihydroaeruginoic acid synthetase	4314	102.5	124.4	0.28	442318	536537	21.8	0.02185
PA4284	recB	exodeoxyribonuclease V subunit beta	3735	18.7	11.1	-0.75	69682	41290	-7.6	0.03564
PA4367	bifA	protein BifA	2061	161.5	65.4	-1.3	332925	134884	-96.1	0
PA4523	-	hypothetical protein	2253	148.8	184	0.31	335269	414642	35.2	0.00457
PA4547	pilR	two-component response regulator PilR	1335	232.7	283.4	0.28	310637	378333	50.7	0.0304
PA4552	pilW	type 4 fimbrial biogenesis protein PilW	822	167.7	97.4	-0.78	137887	80048	-70.4	0
PA4553	pilX	type 4 fimbrial biogenesis protein PilX	585	233.7	150.8	-0.63	136727	88236	-82.9	0
PA4554	pilY1	type 4 fimbrial biogenesis protein PilY1	3483	164.3	109	-0.59	572348	379744	-55.3	0
PA4595	-	ABC transporter ATP-binding protein	1662	104.6	202.6	0.95	173924	336761	98	0
PA4625	-	hypothetical protein	6462	237.5	269	0.18	1534530	1738008	31.5	0
PA4626	hprA	glycerate dehydrogenase	969	165.8	117.9	-0.49	160681	114290	-47.9	0.01858
PA4633	-	chemotaxis transducer	2136	150.1	189.1	0.33	320684	404017	39	0.00457
PA4694	ilvC	ketol-acid reductoisomerase	1014	187.7	77	-1.29	190337	78071	-110.7	0
PA4695	ilvH	acetolactate synthase small subunit	489	217.9	126.8	-0.78	106564	61987	-91.2	0
PA4696	ilvI	acetolactate synthase 3 catalytic subunit	1722	104.6	46.6	-1.16	180119	80327	-58	0
PA4726	cbrB	two-component response regulator CbrB	1434	48.3	23.6	-1.03	69195	33861	-24.6	0.02485
PA4742	truB	tRNA pseudouridine synthase B	912	42.8	77.5	0.86	39033	70642	34.7	0.03298
PA4756	carB	carbamoyl phosphate synthase large subunit	3219	60.7	7.4	-3.04	195357	23795	-53.3	0
PA4758	carA	carbamoyl phosphate synthase small subunit	1134	70.8	9.6	-2.88	80255	10909	-61.2	0
PA4770	lldP	L-lactate permease	1686	161.7	119.8	-0.43	272609	202053	-41.8	0.0082
PA4843	-	two-component response regulator	1626	165.1	300.7	0.86	268419	488860	135.6	0
PA4851	-	hypothetical protein	1263	134	187.8	0.49	169236	237146	53.8	0.0082
PA4854	purH	bifunctional phosphoribosylaminoimidazolecarboxamide formyltransferase/IMP cyclohydrolase	1605	29	4.8	-2.59	46575	7711	-24.2	0
PA4855	purD	phosphoribosylamine--glycine ligase	1287	42.4	14	-1.6	54612	17966	-28.5	0
PA4856	retS	sensor histidine kinase MifS	2826	88.3	61.9	-0.51	249651	175052	-26.4	0
PA4916	-	hypothetical protein	693	59	11.3	-2.39	40885	7806	-47.7	0
PA4937	rnr	exoribonuclease R	2712	48	28.7	-0.74	130183	77884	-19.3	0
PA4940	-	hypothetical protein	183	67.7	26.7	-1.34	12395	4891	-41	0
PA4953	motB	flagellar motor protein MotB	1041	114.9	234.9	1.03	119636	244485	119.9	0
PA4954	motA	flagellar motor protein MotA	849	177.2	371.5	1.07	150453	315409	194.3	0
PA4958	fimW	cyclic-di-GMP receptor FimW	1821	129.4	179.4	0.47	235585	326696	50	0
PA5001	-	hypothetical protein	954	114.2	72.6	-0.65	108909	69233	-41.6	0
PA5004	-	glycosyl transferase family protein	1134	86	34.3	-1.32	97515	38943	-51.7	0
PA5014	glnE	bifunctional glutamine-synthetase adenylyltransferase/deadenyltransferase	2946	150.9	215	0.51	444501	633424	64.1	0
PA5017	-	hypothetical protein	2697	133.9	76.3	-0.81	361252	205812	-57.6	0
PA5036	gltB	glutamate synthase subunit alpha	4443	134	111.3	-0.27	595164	494691	-22.6	0.0082
PA5056	phaC1	poly(3-hydroxyalkanoic acid) synthase	1677	152.4	206.8	0.44	255513	346735	54.4	0
PA5140	hisF1	imidazole glycerol phosphate synthase subunit HisF	768	133.7	81.3	-0.72	102712	62457	-52.4	0
PA5194	-	hypothetical protein	801	178.6	236.5	0.4	143096	189449	57.9	0.03298
PA5203	gshA	glutamate--cysteine ligase	1581	34	18.3	-0.89	53776	28970	-15.7	0.01858
PA5261	algR	alginate biosynthesis regulatory protein AlgR	744	116.2	193.2	0.73	86454	143735	77	0.02769
PA5265	-	hypothetical protein	3267	201.1	237.9	0.24	657143	777365	36.8	0
PA5291	-	choline transporter	1983	174	217.8	0.32	344996	431965	43.9	0.00457
PA5296	rep	ATP-dependent DNA helicase Rep	2007	105.9	69.6	-0.61	212631	139685	-36.3	0
PA5331	pyrE	orotate phosphoribosyltransferase	639	92.3	14.1	-2.71	58972	9030	-78.2	0
PA5346	-	hypothetical protein	1407	136.8	306.1	1.16	192525	430651	169.2	0
PA5360	phoB	two-component response regulator PhoB	687	100	31.8	-1.65	68693	21823	-68.2	0
PA5361	phoR	two-component sensor PhoR	1329	133.4	53.7	-1.31	177264	71394	-79.7	0
PA5367	pstA	phosphate ABC transporter permease	1674	73.7	39.1	-0.91	123328	65468	-34.6	0
PA5425	purK	5-(carboxyamino)imidazole ribonucleotide synthase	1080	47.8	22.2	-1.11	51602	23985	-25.6	0.00457
PA5426	purE	5-(carboxyamino)imidazole ribonucleotide mutase	489	60	13.9	-2.11	29316	6773	-46.1	0
PA5427	adhA	alcohol dehydrogenase	1026	135.7	185.8	0.45	139233	190580	50	0.04846
PA5442	-	hypothetical protein	2853	143.2	172	0.26	408491	490840	28.9	0.03564
PA5449	wbpX	glycosyltransferase WbpX	1380	121.5	169.7	0.48	167723	234134	48.1	0.00457
PA5450	wzt	ABC transporter	1263	121	173.7	0.52	152797	219361	52.7	0
PA5455	-	hypothetical protein	1626	113.6	151.5	0.42	184636	246358	38	0.04359

### Sheet: data_correlation_nonCF_vs_CF
PAO1_locus	Gene_name	Desc	comp2_nonCF-HBEvsLB_log2FC	comp2_adj_pvalue	comp3_CF-HBEvsLB_log2FC	comp3_adj_pvalue
PA0011	-	lipid A biosynthesis lauroyl acyltransferase	-2.12	0	-1	0.07644
PA0016	trkA	potassium transporter inner membrane associated protein	-0.18	0.70582	-0.58	0.0304
PA0020	-	hypothetical protein	0.57	0.01955	0.47	0.01516
PA0035	trpA	tryptophan synthase subunit alpha	-0.93	0	-1.93	0
PA0036	trpB	tryptophan synthase subunit beta	-0.62	0.19098	-2.03	0
PA0041	-	hemagglutinin	0.07	0.65242	0.18	0
PA0044	exoT	exoenzyme T	0.44	0.01534	0.33	0.10373
PA0171	-	hypothetical protein	-1.14	0.05325	-1.24	0
PA0204	-	ABC transporter permease	0.43	0.309	0.49	0.04593
PA0267	-	hypothetical protein	0.43	0.15396	0.5	0.01177
PA0290	-	hypothetical protein	0.43	0.21259	0.49	0.01177
PA0307	-	hypothetical protein	0.88	0.34179	1.37	0.0082
PA0308	-	hypothetical protein	0.26	0.44932	0.67	0
PA0335	-	hypothetical protein	-0.87	0.03303	-0.35	0.35026
PA0337	ptsP	phosphoenolpyruvate-protein phosphotransferase PtsP	0.75	0	0.93	0
PA0353	ilvD	dihydroxy-acid dehydratase	-0.31	0.18064	-0.99	0
PA0366	-	coniferyl aldehyde dehydrogenase	0.43	0.03557	0.36	0.07125
PA0370	-	hypothetical protein	-0.08	0.93973	-0.59	0.02485
PA0395	pilT	twitching motility protein PilT	-0.89	0	-0.66	0
PA0396	pilU	twitching motility protein PilU	-0.69	0.05167	-0.67	0
PA0401	-	dihydroorotase	-1.96	0	-2.29	0
PA0402	pyrB	aspartate carbamoyltransferase	-1.18	0	-1.57	0
PA0408	pilG	pilus biosynthesis/twitching motility protein PilG	0.91	0.03303	0.73	0.02185
PA0410	pilI	twitching motility protein PilI	1.18	0	0.62	0.0082
PA0411	pilJ	twitching motility protein PilJ	1.24	0	0.74	0
PA0413	chpA	chemotactic signal transduction system protein	1.24	0	0.64	0
PA0424	mexR	multidrug resistance operon repressor MexR	0.47	0.08374	0.49	0.01516
PA0430	metF	5%2C10-methylenetetrahydrofolate reductase	-0.91	0.18638	-1.38	0
PA0450	-	phosphate transporter	0.09	0.87378	0.31	0.04116
PA0500	bioB	biotin synthase	-0.29	0.50782	-0.46	0.00457
PA0506	-	acyl-CoA dehydrogenase	0.41	0.04519	0.31	0.06603
PA0563	-	hypothetical protein	-1.13	0.03843	-0.22	0.86375
PA0592	ksgA	ribosomal RNA small subunit methyltransferase A	0.62	0	0.44	0.00457
PA0596	-	hypothetical protein	-0.43	0.33747	-0.49	0.03298
PA0609	trpE	anthranilate synthase component I	-0.47	0.05325	-0.92	0
PA0649	trpG	anthranilate synthase component II	-0.17	0.68918	-0.89	0
PA0650	trpD	anthranilate phosphoribosyltransferase	-0.36	0.33747	-1.45	0
PA0651	trpC	indole-3-glycerol phosphate synthase	-0.27	0.60314	-1.37	0
PA0652	vfr	cAMP-regulatory protein	0.74	0	0.23	0.50988
PA0666	-	anhydro-N-acetylmuramic acid kinase	-0.53	0.01149	-0.41	0.03564
PA0669	-	error-prone DNA polymerase	0.36	0.03557	0.03	0.95603
PA0724	-	phage coat protein A	0.36	0.07411	0.35	0.01177
PA0726	-	hypothetical protein	0.39	0.02697	0.27	0.05716
PA0728	-	bacteriophage integrase	0.55	0	0.36	0.0082
PA0763	mucA	sigma factor AlgU negative regulator MucA	-0.42	0.85882	-1.38	0.04593
PA0899	aruB	N-succinylarginine dihydrolase	-0.39	0.08444	-0.58	0
PA0928	gacS	sensor/response regulator hybrid protein	0.05	0.89103	0.27	0.0082
PA0944	purN	phosphoribosylglycinamide formyltransferase	-0.84	0.01534	-0.82	0
PA0945	purM	phosphoribosylformylglycinamidine cyclo-ligase	-0.63	0.19554	-0.71	0.02185
PA1005	-	hypothetical protein	-0.69	0.32232	-0.7	0.04359
PA1013	purC	phosphoribosylaminoimidazole-succinocarboxamide synthase	-0.95	0.48078	-1.62	0.04116
PA1031	-	DNA recombination protein RmuC	-0.82	0	-0.12	0.72474
PA1045	-	ATP-dependent DNA helicase DinG	-0.52	0	-0.06	0.9114
PA1048	-	hypothetical protein	0.19	0.68918	0.54	0.00457
PA1080	flgE	flagellar hook protein FlgE	0.47	0.03001	0.48	0
PA1081	flgF	flagellar basal body rod protein FlgF	0.85	0	0.56	0
PA1082	flgG	flagellar basal body rod protein FlgG	0.52	0.11244	0.68	0.00457
PA1083	flgH	flagellar basal body L-ring protein	0.01	1	0.72	0
PA1084	flgI	flagellar basal body P-ring protein	0.57	0	0.64	0
PA1086	flgK	flagellar hook-associated protein FlgK	0.2	0.37444	0.28	0.03298
PA1097	fleQ	transcriptional regulator FleQ	-1.75	0	-1.03	0
PA1098	fleS	two-component sensor	0.49	0.01534	0.55	0
PA1099	fleR	two-component response regulator	0.24	0.58663	0.39	0.0304
PA1139	-	hypothetical protein	-0.41	0.42869	-0.47	0.02485
PA1177	napE	nitrate reductase protein NapE	-0.84	0.60314	-1.02	0.0082
PA1198	-	hypothetical protein	-0.95	0.03557	-0.6	0.27161
PA1288	-	hypothetical protein	0.62	0	0.4	0.01177
PA1384	galE	UDP-glucose 4-epimerase	-0.77	0.02697	-0.46	0.16343
PA1444	fliN	flagellar motor switch protein FliN	-1.13	0.01149	-0.28	0.51689
PA1455	fliA	flagellar biosynthesis sigma factor FliA	0.36	0.41138	0.62	0.00457
PA1499	-	hypothetical protein	-0.03	1	-0.61	0.0082
PA1505	moaA2	cyclic pyranopterin monophosphate synthase	-0.95	0	-0.12	0.87078
PA1506	-	hypothetical protein	2.2	0	0.38	0.60268
PA1510	-	hypothetical protein	0.38	0.03001	0.33	0.02769
PA1552	ccoP1	cytochrome C oxidase cbb3-type subunit CcoP	-0.68	0.81233	-3.16	0
PA1594	-	hypothetical protein	-1.02	0.01955	0	1
PA1614	gpsA	glycerol-3-phosphate dehydrogenase	-0.29	0.75583	-1.04	0.0304
PA1675	-	hypothetical protein	0.17	0.96237	-0.82	0.01858
PA1751	-	hypothetical protein	-1.05	0.04519	-0.51	0.39121
PA1756	cysH	phosphoadenosine phosphosulfate reductase	-0.2	0.80831	-0.47	0.02769
PA1775	cmpX	hypothetical protein	-0.7	0.02322	-0.24	0.5597
PA1800	tig	trigger factor	-1.39	0	-0.8	0.04116
PA1803	lon	Lon protease	-0.47	0.32029	-1.6	0
PA1848	-	major facilitator superfamily transporter	-0.87	0	-0.11	0.87737
PA1850	-	transcriptional regulator	-0.81	0	-1.36	0
PA1872	-	hypothetical protein	-0.64	0.42162	-0.78	0.04846
PA1874	-	hypothetical protein	-0.3	0	-0.01	1
PA1875	-	hypothetical protein	-0.52	0.02322	-0.04	0.93698
PA1928	rimJ	ribosomal protein alanine acetyltransferase	-0.85	0.02322	-0.14	0.86375
PA1932	-	hydroxylase molybdopterin-containing subunit	-0.77	0.56675	-1.72	0
PA1976	ercS'	sensor histidine kinase	-0.28	0.35296	-0.42	0.00457
PA1994	-	hypothetical protein	-1.18	0.02322	0.08	0.95375
PA2023	galU	UTP-glucose-1-phosphate uridylyltransferase	-1.49	0	-1.53	0
PA2108	-	thiamine pyrophosphate protein	-0.58	0.01534	-0.17	0.5597
PA2129	cupA2	chaperone CupA2	0.65	0.01534	0.65	0
PA2130	cupA3	usher CupA3	0.32	0.16557	0.46	0
PA2190	-	hypothetical protein	-1.01	0.56675	-1.71	0
PA2231	pslA	biofilm formation protein PslA	1.12	0	1.03	0
PA2232	pslB	biofilm formation protein PslB	0.99	0	0.96	0
PA2233	pslC	biofilm formation protein PslC	0.79	0.0851	0.84	0.0082
PA2234	pslD	biofilm formation protein PslD	1.17	0	1.22	0
PA2235	pslE	biofilm formation protein PslE	1.09	0	0.9	0
PA2236	pslF	biofilm formation protein PslF	0.86	0.01149	0.92	0
PA2238	pslH	biofilm formation protein PslH	0.71	0.17537	0.83	0.01516
PA2239	pslI	biofilm formation protein PslI	0.9	0	0.75	0.00457
PA2240	pslJ	biofilm formation protein PslJ	0.91	0	0.83	0
PA2241	pslK	biofilm formation protein PslL	0.23	0.70582	0.6	0
PA2242	pslL	hypothetical protein	0.85	0	0.76	0
PA2243	pslM	FAD-binding dehydrogenase	-0.5	0.03001	0.06	0.96022
PA2256	pvcC	paerucumarin biosynthesis protein PvcC	-0.72	0	0.01	1
PA2263	-	2-hydroxyacid dehydrogenase	-0.46	0.19098	-0.84	0
PA2268	-	hypothetical protein	-0.61	0.00612	-0.35	0.07961
PA2296	-	hypothetical protein	-0.58	0.01149	-0.35	0.09683
PA2305	ambB	protein AmbB	-0.59	0	-0.24	0.21054
PA2330	-	hypothetical protein	-1.21	0.00612	-0.22	0.77498
PA2392	pvdP	pyoverdine biosynthesis protein PvdP	-0.63	0.04519	-0.31	0.32537
PA2397	pvdE	pyoverdine biosynthesis protein PvdE	-1.44	0	-1.61	0
PA2424	pvdL	peptide synthase	-0.03	0.91887	0.17	0.04593
PA2494	mexF	resistance-nodulation-cell division (RND) multidrug efflux transporter MexF	-0.35	0.03303	-0.02	0.97287
PA2555	-	AMP-binding protein	-0.7	0.00612	-0.12	0.75279
PA2620	clpA	ATP-binding protease component ClpA	-0.69	0	-1.03	0
PA2622	cspD	cold-shock protein CspD	-1.17	0.25393	-1.53	0.01516
PA2682	-	hypothetical protein	-0.71	0.01955	-0.17	0.72474
PA2684	-	hypothetical protein	-0.3	0.03001	-0.13	0.54026
PA2824	-	sensor/response regulator hybrid protein	-0.18	0.39348	-0.38	0
PA2830	htpX	protease HtpX	0.49	0.07201	0.79	0
PA2876	pyrF	orotidine 5'-phosphate decarboxylase	-1.53	0	-1.52	0
PA2899	-	transcriptional regulator	-0.78	0.03843	-0.29	0.51689
PA2965	fabF1	3-oxoacyl-ACP synthase	-1.67	0	-1.15	0
PA2975	rluC	ribosomal large subunit pseudouridine synthase C	-1.49	0.00612	-0.46	0.46924
PA3050	pyrD	dihydroorotate dehydrogenase	-1.24	0	-1.72	0
PA3052	-	hypothetical protein	0.65	0	0.43	0.01177
PA3107	metZ	O-succinylhomoserine sulfhydrylase	-0.43	0.19098	-0.72	0
PA3108	purF	amidophosphoribosyltransferase	-1.04	0.01534	-1.53	0
PA3113	trpF	N-(5'-phosphoribosyl)anthranilate isomerase	-0.3	0.70795	-1.68	0
PA3115	fimV	motility protein FimV	0.47	0	0.16	0.17507
PA3118	leuB	3-isopropylmalate dehydrogenase	-1.11	0	-2.13	0
PA3120	leuD	isopropylmalate isomerase small subunit	-0.72	0	-1.26	0
PA3121	leuC	3-isopropylmalate dehydratase large subunit	-0.74	0	-1.9	0
PA3139	-	aspartate aminotransferase	-0.78	0.03001	-0.52	0.15923
PA3166	pheA	bifunctional chorismate mutase/prephenate dehydratase	-1.52	0	-0.88	0.11457
PA3169	-	methylthioribose-1-phosphate isomerase	-0.75	0.03001	-0.45	0.02769
PA3181	-	2-dehydro-3-deoxy-phosphogluconate aldolase	-0.71	0.29393	-1.37	0.00457
PA3194	edd	phosphogluconate dehydratase	-1.87	0	-1.99	0
PA3217	cyaB	protein CyaB	0.45	0	0.41	0
PA3257	prc	tail-specific protease	0.36	0.18516	0.53	0
PA3280	oprO	pyrophosphate-specific outer membrane porin OprO	-0.36	0.1616	-1.16	0
PA3345	-	hypothetical protein	-0.84	0.63651	-1.65	0.00457
PA3346	-	two-component response regulator	0.33	0.08444	0.31	0.02485
PA3350	-	flagellar basal body P-ring biosynthesis protein FlgA	0.69	0	0.83	0
PA3469	-	hypothetical protein	-0.85	0.01534	-0.21	0.75279
PA3480	-	deoxycytidine triphosphate deaminase	-1.54	0.00612	-1.94	0
PA3481	-	hypothetical protein	-4.72	0.06192	-2.86	0.00457
PA3523	-	resistance-nodulation-cell division (RND) efflux membrane fusion protein	0.75	0	0.2	0.63837
PA3527	pyrC	dihydroorotase	-1.76	0	-2.43	0
PA3530	-	hypothetical protein	-5.79	0.03843	-0.98	0.66309
PA3537	argF	ornithine carbamoyltransferase	-0.47	0.31443	-0.46	0.04116
PA3541	alg8	glycosyltransferase alg8	0.12	0.70795	0.33	0.04359
PA3574	nalD	transcriptional regulator	0.43	0.00612	0.3	0.06966
PA3617	recA	recombinase A	-2.14	0	-0.83	0.39855
PA3702	wspR	two-component response regulator	0.71	0.01534	0.52	0.01177
PA3703	wspF	chemotaxis-specific methylesterase	-2.09	0.00612	-4.26	0
PA3704	wspE	chemotaxis sensor/effector fusion protein	0.31	0.0985	0.33	0.00457
PA3706	wspC	biofilm formation methyltransferase WspC	0.58	0.00612	0.41	0.0082
PA3708	wspA	chemotaxis transducer	0.61	0	0.43	0.01516
PA3715	-	hypothetical protein	0.13	0.86105	0.61	0.0082
PA3736	hom	homoserine dehydrogenase	-0.22	0.71696	-0.6	0
PA3763	purL	phosphoribosylformylglycinamidine synthase	-0.83	0	-1.39	0
PA3790	oprC	copper transport outer membrane porin OprC	0.51	0.01534	0.63	0
PA3792	leuA	2-isopropylmalate synthase	-0.31	0.28458	-1.02	0
PA3900	-	transmembrane sensor	-0.82	0.03557	-0.27	0.66309
PA3929	cioB	cyanide insensitive terminal oxidase	0.77	0	0.55	0.0082
PA3930	cioA	cyanide insensitive terminal oxidase	0.68	0	0.68	0
PA3975	thiD	phosphomethylpyrimidine kinase	0.16	0.85505	0.66	0.00457
PA4140	-	hypothetical protein	0.09	0.78193	0.33	0.0082
PA4226	pchE	dihydroaeruginoic acid synthetase	0.31	0.01955	0.28	0.02185
PA4284	recB	exodeoxyribonuclease V subunit beta	-0.57	0.28458	-0.75	0.03564
PA4285	recC	exodeoxyribonuclease V subunit gamma	-0.69	0.03303	-0.23	0.6973
PA4367	bifA	protein BifA	-1.37	0	-1.3	0
PA4404	-	hypothetical protein	-0.85	0.02322	-0.06	0.9114
PA4447	hisC1	histidinol-phosphate aminotransferase	-0.81	0.01149	-0.29	0.50057
PA4491	-	hypothetical protein	0.63	0	0.17	0.38014
PA4523	-	hypothetical protein	0.31	0.1616	0.31	0.00457
PA4526	pilB	type 4 fimbrial biogenesis protein PilB	0.6	0	-0.1	0.48387
PA4528	pilD	type 4 prepilin peptidase PilD	0.65	0.00612	-0.01	1
PA4546	pilS	two-component sensor PilS	0.4	0.02322	0.13	0.67963
PA4547	pilR	two-component response regulator PilR	0.63	0	0.28	0.0304
PA4552	pilW	type 4 fimbrial biogenesis protein PilW	0.07	0.91887	-0.78	0
PA4553	pilX	type 4 fimbrial biogenesis protein PilX	0.05	0.93986	-0.63	0
PA4554	pilY1	type 4 fimbrial biogenesis protein PilY1	-0.11	0.58663	-0.59	0
PA4595	-	ABC transporter ATP-binding protein	1.18	0	0.95	0
PA4625	-	hypothetical protein	0.12	0.19554	0.18	0
PA4626	hprA	glycerate dehydrogenase	-0.47	0.07586	-0.49	0.01858
PA4633	-	chemotaxis transducer	0.15	0.63651	0.33	0.00457
PA4694	ilvC	ketol-acid reductoisomerase	-0.34	0.24708	-1.29	0
PA4695	ilvH	acetolactate synthase small subunit	-0.49	0.19098	-0.78	0
PA4696	ilvI	acetolactate synthase 3 catalytic subunit	-0.57	0.00612	-1.16	0
PA4726	cbrB	two-component response regulator CbrB	-0.29	0.7364	-1.03	0.02485
PA4742	truB	tRNA pseudouridine synthase B	0.73	0.34179	0.86	0.03298
PA4756	carB	carbamoyl phosphate synthase large subunit	-2.88	0	-3.04	0
PA4758	carA	carbamoyl phosphate synthase small subunit	-2.69	0	-2.88	0
PA4770	lldP	L-lactate permease	-0.49	0	-0.43	0.0082
PA4843	-	two-component response regulator	0.96	0	0.86	0
PA4851	-	hypothetical protein	0.38	0.12075	0.49	0.0082
PA4854	purH	bifunctional phosphoribosylaminoimidazolecarboxamide formyltransferase/IMP cyclohydrolase	-1.14	0.14382	-2.59	0
PA4855	purD	phosphoribosylamine--glycine ligase	-0.93	0.11857	-1.6	0
PA4856	retS	sensor histidine kinase MifS	0.43	0.03557	-0.51	0
PA4886	-	two-component sensor	-0.65	0.00612	-0.36	0.17507
PA4916	-	hypothetical protein	-0.17	0.92788	-2.39	0
PA4937	rnr	exoribonuclease R	-0.48	0.34179	-0.74	0
PA4940	-	hypothetical protein	-0.42	0.81233	-1.34	0
PA4953	motB	flagellar motor protein MotB	1.19	0	1.03	0
PA4954	motA	flagellar motor protein MotA	1.26	0	1.07	0
PA4958	fimW	cyclic-di-GMP receptor FimW	0.3	0.25393	0.47	0
PA4959	fimX	protein FimX	0.63	0	0.31	0.18388
PA5001	-	hypothetical protein	-1.11	0	-0.65	0
PA5004	-	glycosyl transferase family protein	-1.84	0	-1.32	0
PA5014	glnE	bifunctional glutamine-synthetase adenylyltransferase/deadenyltransferase	0.55	0	0.51	0
PA5017	-	hypothetical protein	-0.73	0	-0.81	0
PA5035	gltD	glutamate synthase subunit beta	-0.63	0	-0.33	0.19809
PA5036	gltB	glutamate synthase subunit alpha	-0.28	0.02697	-0.27	0.0082
PA5040	pilQ	type 4 fimbrial biogenesis outer membrane protein PilQ	0.62	0	-0.07	0.73458
PA5042	pilO	type 4 fimbrial biogenesis protein PilO	0.58	0.03557	0.01	1
PA5043	pilN	type 4 fimbrial biogenesis protein PilN	0.63	0.01534	-0.21	0.43394
PA5044	pilM	type 4 fimbrial biogenesis protein PilM	0.76	0	0	1
PA5056	phaC1	poly(3-hydroxyalkanoic acid) synthase	0.25	0.32232	0.44	0
PA5079	-	D-tyrosyl-tRNA(Tyr) deacylase	-1.27	0.01955	-0.14	0.84383
PA5140	hisF1	imidazole glycerol phosphate synthase subunit HisF	-0.68	0.03303	-0.72	0
PA5175	cysQ	3'(2')%2C5'-bisphosphate nucleotidase CysQ	-0.68	0.03843	-0.17	0.68735
PA5194	-	hypothetical protein	0.34	0.309	0.4	0.03298
PA5203	gshA	glutamate--cysteine ligase	-0.52	0.58663	-0.89	0.01858
PA5209	-	hypothetical protein	0.51	0	0.35	0.05544
PA5261	algR	alginate biosynthesis regulatory protein AlgR	1.5	0	0.73	0.02769
PA5265	-	hypothetical protein	0.12	0.55233	0.24	0
PA5291	-	choline transporter	0.15	0.61453	0.32	0.00457
PA5296	rep	ATP-dependent DNA helicase Rep	-0.18	0.65242	-0.61	0
PA5331	pyrE	orotate phosphoribosyltransferase	-0.93	0.01534	-2.71	0
PA5346	-	hypothetical protein	1.56	0	1.16	0
PA5360	phoB	two-component response regulator PhoB	-0.37	0.65242	-1.65	0
PA5361	phoR	two-component sensor PhoR	-0.22	0.61453	-1.31	0
PA5367	pstA	phosphate ABC transporter permease	-0.5	0.21259	-0.91	0
PA5403	-	transcriptional regulator	0.86	0.01149	0.06	0.94965
PA5425	purK	5-(carboxyamino)imidazole ribonucleotide synthase	-0.47	0.57363	-1.11	0.00457
PA5426	purE	5-(carboxyamino)imidazole ribonucleotide mutase	-0.58	0.71696	-2.11	0
PA5427	adhA	alcohol dehydrogenase	0.25	0.58663	0.45	0.04846
PA5442	-	hypothetical protein	0.02	1	0.26	0.03564
PA5449	wbpX	glycosyltransferase WbpX	0.45	0.02697	0.48	0.00457
PA5450	wzt	ABC transporter	0.41	0.19554	0.52	0
PA5455	-	hypothetical protein	0.49	0.01534	0.42	0.04359
PA5456	-	hypothetical protein	0.57	0	0.35	0.08908
PA5487	-	hypothetical protein	0.64	0	0.31	0.29183
PA5489	dsbA	thiol:disulfide interchange protein DsbA	-2.34	0	-1.19	0.07125
