## Supplementary tables for "*Pseudomonas aeruginosa* faces a fitness trade-off between mucosal colonization and antibiotic tolerance during airway infections": Table_S4.xlsx

### Sheet: resampling_CIP_vs_control
PAO1_locus	Gene_name	Desc	Sites	Mean Ctrl	Mean Exp	log2FC	Sum Ctrl	Sum Exp	Delta Mean	Adj. p-value
PA0035	trpA	tryptophan synthase subunit alpha	804	233.3	655.2	1.49	187557	526815	422	0.01429
PA0036	trpB	tryptophan synthase subunit beta	1206	96.3	404.3	2.07	116194	487534	307.9	0
PA0353	ilvD	dihydroxy-acid dehydratase	1836	28.2	110.5	1.97	51774	202929	82.3	0.01429
PA0395	pilT	twitching motility protein PilT	1032	3389.5	1231.4	-1.46	3497922	1270774	-2158.1	0
PA0401	-	dihydroorotase	1269	232.9	471.7	1.02	295539	598587	238.8	0.04954
PA0410	pilI	twitching motility protein PilI	534	5255.5	2732.6	-0.94	2806446	1459190	-2523	0
PA0411	pilJ	twitching motility protein PilJ	2046	6926.4	3468.3	-1	14171387	7096057	-3458.1	0
PA0413	chpA	chemotactic signal transduction system protein	7416	2892.7	1498.3	-0.95	21452031	11111073	-1394.4	0
PA0650	trpD	anthranilate phosphoribosyltransferase	1047	60.9	308.7	2.34	63780	323259	247.8	0
PA0652	vfr	cAMP-regulatory protein	642	6775.6	3786	-0.84	4349913	2430624	-2989.5	0
PA1775	cmpX	hypothetical protein	822	81.4	365.8	2.17	66938	300678	284.4	0
PA1822	fimL	hypothetical protein	1686	2431.3	1698.3	-0.52	4099120	2863339	-733	0.01429
PA2397	pvdE	pyoverdine biosynthesis protein PvdE	1647	1.9	49.8	4.7	3156	81977	47.9	0.02654
PA2402	-	peptide synthase	15447	47.9	77.7	0.7	740090	1199639	29.8	0.02654
PA2620	clpA	ATP-binding protease component ClpA	2274	94.7	274.5	1.54	215333	624255	179.8	0.01429
PA2876	pyrF	orotidine 5'-phosphate decarboxylase	696	162.4	524.5	1.69	113034	365023	362.1	0
PA3115	fimV	motility protein FimV	2757	6437.5	3400.9	-0.92	17748276	9376302	-3036.6	0
PA3121	leuC	3-isopropylmalate dehydratase large subunit	1422	84.8	303.2	1.84	120614	431213	218.4	0
PA3181	-	2-dehydro-3-deoxy-phosphogluconate aldolase	660	127.3	515.1	2.02	83990	339974	387.9	0.038
PA3217	cyaB	protein CyaB	1389	2674.7	1710.7	-0.64	3715160	2376113	-964	0
PA3763	purL	phosphoribosylformylglycinamidine synthase	3894	224.8	448.5	1	875247	1746548	223.8	0
PA3974	ladS	lost adherence sensor LadS	2385	76.8	13.7	-2.48	183125	32786	-63	0
PA4111	-	hypothetical protein	396	202.5	5.5	-5.21	80198	2165	-197.1	0.02654
PA4367	bifA	protein BifA	2061	219.1	482.3	1.14	451515	993935	263.2	0
PA4393	ampG	AmpG protein	1782	62.4	202.1	1.7	111137	360091	139.7	0.038
PA4525	pilA	type 4 fimbrial protein PilA	447	4650.9	2009	-1.21	2078956	898038	-2641.9	0
PA4526	pilB	type 4 fimbrial biogenesis protein PilB	1698	9720.6	5263	-0.89	16505572	8936533	-4457.6	0
PA4528	pilD	type 4 prepilin peptidase PilD	870	5979.8	2110.3	-1.5	5202439	1835995	-3869.5	0
PA4546	pilS	two-component sensor PilS	1590	1576.4	682.1	-1.21	2506438	1084574	-894.3	0
PA4547	pilR	two-component response regulator PilR	1335	7284.5	3320	-1.13	9724820	4432139	-3964.6	0
PA4552	pilW	type 4 fimbrial biogenesis protein PilW	822	3875.9	2338.9	-0.73	3185962	1922588	-1537	0
PA4554	pilY1	type 4 fimbrial biogenesis protein PilY1	3483	3724.7	2241.2	-0.73	12973151	7806152	-1483.5	0
PA4556	pilE	type 4 fimbrial biogenesis protein PilE	423	4139.9	2202	-0.91	1751195	931442	-1938	0
PA4600	nfxB	transcriptional regulator NfxB	561	390.6	1337.2	1.78	219126	750168	946.6	0
PA4725	cbrA	two-component sensor CbrA	2949	74.1	200.2	1.43	218487	590244	126.1	0
PA4726	cbrB	two-component response regulator CbrB	1434	45.8	222.2	2.28	65674	318630	176.4	0
PA5040	pilQ	type 4 fimbrial biogenesis outer membrane protein PilQ	2142	5407.4	2579.2	-1.07	11582699	5524716	-2828.2	0
PA5041	pilP	type 4 fimbrial biogenesis protein PilP	522	6856	3261.8	-1.07	3578817	1702668	-3594.2	0
PA5042	pilO	type 4 fimbrial biogenesis protein PilO	621	7677.9	4156.1	-0.89	4767985	2580943	-3521.8	0
PA5043	pilN	type 4 fimbrial biogenesis protein PilN	594	8085.4	3800.3	-1.09	4802742	2257375	-4285.1	0
PA5044	pilM	type 4 fimbrial biogenesis protein PilM	1062	10250.1	5222.4	-0.97	10885658	5546240	-5027.7	0
PA5045	ponA	penicillin-binding protein 1A	2466	133.4	38.5	-1.79	329003	94965	-94.9	0
PA5261	algR	alginate biosynthesis regulatory protein AlgR	744	2885.9	1505.5	-0.94	2147104	1120112	-1380.4	0
PA5425	purK	5-(carboxyamino)imidazole ribonucleotide synthase	1080	29.2	187	2.68	31573	202008	157.8	0.01429
PA5443	uvrD	DNA-dependent helicase II	2184	1571.5	196.2	-3	3432241	428432	-1375.4	0

### Sheet: resampling_TOB_vs_control
PAO1_locus	Gene_name	Desc	Sites	Mean Ctrl	Mean Exp	log2FC	Sum Ctrl	Sum Exp	Delta Mean	Adj. p-value
PA0016	trkA	potassium transporter inner membrane associated protein	1371	70.5	3.6	-4.27	96615	5000	-66.8	0
PA0035	trpA	tryptophan synthase subunit alpha	804	233.3	28	-3.06	187557	22502	-205.3	0
PA0041	-	hemagglutinin	10605	114.6	75.2	-0.61	1214973	797631	-39.4	0.04604
PA0077	icmF1	type VI secretion protein IcmF	3303	126	54.1	-1.22	416156	178779	-71.9	0.03112
PA0088	-	hypothetical protein	1857	80.6	15.5	-2.38	149664	28755	-65.1	0.0241
PA0105	coxB	cytochrome C oxidase subunit II	1122	213.3	64.6	-1.72	239330	72514	-148.7	0.04763
PA0174	-	hypothetical protein	600	154.7	16.7	-3.21	92831	10001	-138.1	0.01879
PA0213	-	phosphoribosyl-dephospho-CoA transferase	690	106.2	0	-6.74	73253	0	-106.2	0.00769
PA0286	desA	delta-9 fatty acid desaturase DesA	1176	136.4	28.7	-2.25	160396	33755	-107.7	0.00769
PA0307	-	hypothetical protein	609	43.6	449.6	3.37	26523	273793	406	0
PA0317	-	hypothetical protein	1392	182.4	54.8	-1.74	253861	76261	-127.6	0.01879
PA0334	-	major facilitator superfamily transporter	1236	180.9	41.5	-2.12	223544	51258	-139.4	0
PA0337	ptsP	phosphoenolpyruvate-protein phosphotransferase PtsP	2277	271.2	1421	2.39	617611	3235561	1149.7	0
PA0353	ilvD	dihydroxy-acid dehydratase	1836	28.2	155.3	2.46	51774	285044	127.1	0
PA0395	pilT	twitching motility protein PilT	1032	3389.5	1419.8	-1.26	3497922	1465244	-1969.6	0
PA0396	pilU	twitching motility protein PilU	1146	506.4	195.3	-1.37	580349	223789	-311.1	0.01107
PA0399	-	cystathionine beta-synthase	1371	108.7	24.6	-2.14	149033	33755	-84.1	0.04439
PA0401	-	dihydroorotase	1269	232.9	54.2	-2.1	295539	68761	-178.7	0.00435
PA0407	gshB	glutathione synthetase	951	78.4	3.9	-4.31	74515	3750	-74.4	0.00769
PA0408	pilG	pilus biosynthesis/twitching motility protein PilG	405	2834.8	725.4	-1.97	1148082	293805	-2109.3	0
PA0410	pilI	twitching motility protein PilI	534	5255.5	1297	-2.02	2806446	692612	-3958.5	0
PA0411	pilJ	twitching motility protein PilJ	2046	6926.4	3191	-1.12	14171387	6528747	-3735.4	0
PA0413	chpA	chemotactic signal transduction system protein	7416	2892.7	637.2	-2.18	21452031	4725837	-2255.4	0
PA0436	-	transcriptional regulator	618	128.8	4	-4.99	79568	2500	-124.7	0
PA0506	-	acyl-CoA dehydrogenase	1803	206.3	26.3	-2.97	371954	47504	-180	0
PA0508	-	acyl-CoA dehydrogenase	1776	217.6	74.6	-1.54	386470	132524	-143	0.01402
PA0592	ksgA	ribosomal RNA small subunit methyltransferase A	804	510.5	80.9	-2.66	410472	65011	-429.7	0
PA0667	-	hypothetical protein	1341	130	14.9	-3.12	174288	20003	-115.1	0
PA0741	-	hypothetical protein	639	106.7	463.7	2.12	68200	296296	357	0.00435
PA0766	mucD	serine protease MucD	1422	317.5	52.8	-2.59	451527	75015	-264.8	0
PA0767	lepA	elongation factor 4	1797	15.8	91.1	2.53	28416	163773	75.3	0.00435
PA0780	pruR	proline utilization regulator	750	95.1	326.7	1.78	71357	245038	231.6	0.0498
PA0934	relA	GTP pyrophosphokinase	2241	118.6	35.7	-1.73	265853	80013	-82.9	0.02612
PA0943	-	hypothetical protein	714	68.1	290.7	2.09	48624	207529	222.6	0.03698
PA0955	-	hypothetical protein	954	72.8	318.4	2.13	69459	303799	245.6	0.00769
PA0961	-	cold-shock protein	612	80.5	449.4	2.48	49257	275050	368.9	0.00769
PA1019	mucK	cis%2Ccis-muconate transporter MucK	1353	127.4	398.2	1.64	172391	538828	270.8	0
PA1022	-	acyl-CoA dehydrogenase	1143	75.7	246.1	1.7	86510	281301	170.4	0.02858
PA1028	-	oxidoreductase	1284	123	352.5	1.52	157868	452573	229.5	0.00435
PA1064	-	hypothetical protein	663	82.9	541.2	2.71	54938	358814	458.3	0
PA1072	braE	branched-chain amino acid ABC transporter permease BraE	1251	105.5	297.8	1.5	131981	372564	192.3	0.01107
PA1081	flgF	flagellar basal body rod protein FlgF	747	128.5	373.2	1.54	95986	278794	244.7	0.035
PA1103	-	flagellar assembly protein FliH	804	165.7	458.7	1.47	133245	368806	293	0.04439
PA1137	-	oxidoreductase	984	89.2	324	1.86	87776	318798	234.8	0
PA1162	dapE	succinyl-diaminopimelate desuccinylase	1149	0	50	5.67	0	57506	50	0
PA1205	-	quercetin 2%2C3-dioxygenase	945	143	381	1.41	135139	360051	238	0.02167
PA1224	-	NAD(P)H dehydrogenase	777	52.8	0	-5.75	41046	0	-52.8	0.02858
PA1309	-	transcriptional regulator	858	97.2	396.3	2.03	83357	340063	299.2	0
PA1310	phnW	2-aminoethylphosphonate--pyruvate transaminase	1113	92.5	393.1	2.09	102931	437566	300.7	0
PA1370	-	hypothetical protein	1863	27.1	226.8	3.06	50517	422566	199.7	0
PA1445	fliO	flagellar protein FliO	450	117.9	444.5	1.91	53044	200031	326.6	0.04072
PA1459	-	chemotaxis-specific methylesterase	1104	75.5	251.4	1.74	83356	277540	175.9	0.02612
PA1465	-	hypothetical protein	405	81.1	472.3	2.54	32838	191281	391.2	0.00435
PA1470	-	short-chain dehydrogenase	735	102.2	336.8	1.72	75148	247530	234.5	0.01879
PA1527	-	hypothetical protein	3486	79.7	172.5	1.11	277852	601346	92.8	0.01402
PA1554	ccoN1	cbb3-type cytochrome C oxidase subunit I	1425	8	89.5	3.49	11364	127516	81.5	0.00769
PA1562	acnA	aconitate hydratase	2730	83.3	219.8	1.4	227339	600097	136.5	0.00435
PA1609	fabB	3-oxoacyl-ACP synthase	1215	8.3	181.1	4.44	10103	220034	172.8	0
PA1624	-	hypothetical protein	804	94.3	335.9	1.83	75780	270041	241.6	0.035
PA1633	kdpA	potassium-transporting ATPase subunit A	1692	79.5	364.3	2.2	134507	616340	284.8	0
PA1634	kdpB	potassium-transporting ATPase subunit B	2070	77.5	362.4	2.23	160395	750137	284.9	0
PA1642	selD	selenide%2C water dikinase	1032	80.8	253.2	1.65	83358	261285	172.4	0.04439
PA1697	-	type III secretion system ATPase	1320	65.5	529.5	3.01	86514	698878	463.9	0
PA1718	pscE	type III export protein PscE	201	131.9	727.7	2.46	26520	146268	595.8	0.00435
PA1719	pscF	type III export protein PscF	255	76.8	916.8	3.58	19574	233783	840	0
PA1740	-	hypothetical protein	996	67.8	371.6	2.45	67567	370064	303.7	0
PA1766	-	hypothetical protein	981	9	202.6	4.49	8839	198779	193.6	0
PA1767	-	hypothetical protein	1524	46.8	168.2	1.84	71353	256288	121.3	0.02612
PA1773	cmaX	transporter	996	95.1	444.4	2.22	94723	442573	349.2	0
PA1782	-	serine/threonine-protein kinase	1593	69.8	208	1.58	111138	331307	138.2	0.01659
PA1805	ppiD	peptidyl-prolyl cis-trans isomerase D	1863	126.8	27.5	-2.2	236182	51259	-99.3	0.00435
PA1810	-	ABC transporter	1845	59.6	287.3	2.27	109876	530089	227.8	0
PA1814	-	hypothetical protein	759	100.7	492.5	2.29	76410	373810	391.8	0
PA1821	-	enoyl-CoA hydratase	810	132.5	609.7	2.2	107350	493836	477.1	0
PA1822	fimL	hypothetical protein	1686	2431.3	3377.7	0.47	4099120	5694834	946.4	0
PA1861	modC	molybdenum ABC transporter ATP-binding protein ModC	1083	71.7	301.3	2.07	77672	326293	229.6	0
PA1874	-	hypothetical protein	7404	52.1	132	1.34	385827	977648	79.9	0
PA1931	-	ferredoxin	510	61.9	534.4	3.11	31574	272537	472.5	0
PA1965	-	hypothetical protein	333	70.2	784.7	3.48	23362	261295	714.5	0
PA1988	pqqD	coenzyme PQQ synthesis protein D	276	169.3	0	-7.41	46730	0	-169.3	0.03906
PA2018	-	multidrug efflux protein	3135	91	28.7	-1.66	285434	90014	-62.3	0.00769
PA2020	-	transcriptional regulator	630	48.1	545.7	3.5	30310	343812	497.6	0
PA2036	-	hypothetical protein	519	9.7	146.9	3.92	5052	76259	137.2	0.01879
PA2049	-	hypothetical protein	1992	52.6	190.2	1.85	104829	378807	137.5	0.01107
PA2097	-	flavin-binding monooxygenase	1473	24	129	2.43	35361	190024	105	0.00435
PA2114	-	major facilitator superfamily transporter	1269	35.8	211.8	2.56	45466	268784	176	0
PA2138	-	multifunctional non-homologous end joining protein LigD	2520	43.6	144.4	1.73	109879	363805	100.8	0.00769
PA2140	-	metallothionein	237	58.6	590.8	3.33	13892	140022	532.2	0.00435
PA2156	-	hypothetical protein	735	9.5	146.3	3.95	6946	107516	136.8	0.0241
PA2180	-	hypothetical protein	1374	28.5	119.2	2.06	39149	163770	90.7	0.01107
PA2195	hcnC	hydrogen cyanide synthase subunit HcnC	1251	16.2	142.9	3.15	20207	178773	126.8	0
PA2200	-	hypothetical protein	1593	23.4	102.8	2.14	37255	163774	79.4	0.04072
PA2201	-	hypothetical protein	882	25.8	238.1	3.21	22733	210033	212.4	0
PA2221	-	hypothetical protein	1203	18.9	171.5	3.18	22733	206274	152.6	0
PA2234	pslD	biofilm formation protein PslD	768	89.6	525.8	2.55	68832	403807	436.2	0
PA2235	pslE	biofilm formation protein PslE	1986	91.9	414.2	2.17	182498	822622	322.3	0
PA2246	bkdR	Bkd operon transcriptional regulator BkdR	459	107.3	446.7	2.06	49255	205030	339.4	0.03698
PA2249	bkdB	branched-chain alpha-keto acid dehydrogenase complex lipoamide acyltransferase	1284	35.9	143.1	2	46100	183777	107.2	0.01659
PA2250	lpdV	branched-chain alpha-keto acid dehydrogenase complex dihydrolipoyl dehydrogenase	1392	36.7	194	2.4	51146	270035	157.2	0
PA2255	pvcB	paerucumarin biosynthesis protein PvcB	873	76	315.1	2.05	66308	275046	239.1	0.00769
PA2290	gcd	glucose dehydrogenase	2409	57.1	186.8	1.71	137663	450066	129.7	0
PA2291	-	glucose-sensitive porin	1356	74.5	307	2.04	101033	416315	232.5	0
PA2297	-	ferredoxin	243	0	262.4	8.04	0	63760	262.4	0.00435
PA2310	-	hypothetical protein	885	57.1	299.5	2.39	50519	265042	242.4	0
PA2315	-	hypothetical protein	1173	40.9	212.1	2.37	47992	248786	171.2	0
PA2327	-	ABC transporter permease	762	78.7	285.5	1.86	59993	217523	206.7	0.03311
PA2332	-	transcriptional regulator	903	72	311.5	2.11	65042	281293	239.5	0
PA2359	-	transcriptional regulator	1083	14.6	140.8	3.27	15785	152520	126.3	0
PA2385	pvdQ	acyl-homoserine lactone acylase PvdQ	2286	55.5	239	2.11	126924	546358	183.5	0
PA2390	pvdT	pyoverdine biosynthesis protein PvdT	1989	61	159	1.38	121247	316292	98.1	0.04604
PA2393	-	dipeptidase	1344	31.9	251.2	2.97	42940	337556	219.2	0
PA2398	fpvA	ferripyoverdine receptor	2445	31.8	109.4	1.78	77672	267538	77.7	0.01402
PA2402	-	peptide synthase	15447	47.9	115.5	1.27	740090	1784053	67.6	0
PA2418	-	quercetin 2%2C3-dioxygenase	858	19.9	222.9	3.49	17048	191278	203.1	0
PA2434	-	hypothetical protein	543	59.3	402.9	2.76	32206	218785	343.6	0
PA2441	-	hypothetical protein	873	38.3	263.5	2.78	33467	230035	225.2	0
PA2470	gtdA	gentisate 1%2C2-dioxygenase	1059	45.3	165.3	1.87	47993	175025	120	0.04763
PA2473	-	glutathione S-transferase	642	49.2	348.6	2.83	31573	223778	299.4	0
PA2481	-	hypothetical protein	873	59.3	1.4	-5.37	51781	1250	-57.9	0.04072
PA2497	-	transcriptional regulator	876	68.5	275.4	2.01	59991	241285	207	0.00435
PA2519	xylS	transcriptional regulator XylS	954	64.2	258.2	2.01	61254	246281	193.9	0.01402
PA2531	-	aminotransferase	1122	43.9	222.9	2.34	49254	250040	179	0.00769
PA2543	-	hypothetical protein	1737	77.1	282.9	1.88	133875	491335	205.8	0
PA2571	-	two-component sensor	1410	90	268.7	1.58	126928	378825	178.7	0.01879
PA2574	alkB1	alkane-1 monooxygenase	1146	54	210.5	1.96	61885	241286	156.5	0.0241
PA2585	uvrC	excinuclease ABC subunit C	1824	80.3	257	1.68	146507	468825	176.7	0.00435
PA2595	-	hypothetical protein	954	115.8	360.4	1.64	110509	343799	244.5	0.035
PA2620	clpA	ATP-binding protease component ClpA	2274	94.7	385.4	2.03	215333	876396	290.7	0
PA2621	-	ATP-dependent Clp protease adapter protein Clp	366	191.5	1168.2	2.61	70096	427562	976.7	0
PA2632	-	hypothetical protein	618	79.7	378.3	2.25	49255	233785	298.6	0.01107
PA2637	nuoA	NADH-quinone oxidoreductase subunit A	411	13.8	270.7	4.29	5683	111265	256.9	0
PA2638	nuoB	NADH-quinone oxidoreductase subunit B	675	0.9	311.2	8.38	631	210038	310.2	0
PA2639	nuoD	NADH:-quinone oxidoreductase subunit C/D	1779	31.9	541.8	4.08	56830	963910	509.9	0
PA2641	nuoF	NADH dehydrogenase I subunit F	1344	41.8	326.5	2.96	56201	438812	284.7	0
PA2642	nuoG	NADH-quinone oxidoreductase subunit G	2715	17.2	337.5	4.29	46726	916398	320.3	0
PA2643	nuoH	NADH-quinone oxidoreductase subunit H	993	21	202.7	3.27	20838	201287	181.7	0.03311
PA2644	nuoI	NADH-quinone oxidoreductase subunit I	546	1.2	338.9	8.2	631	185029	337.7	0
PA2645	nuoJ	NADH-quinone oxidoreductase subunit J	498	20.3	416.7	4.36	10103	207533	396.4	0
PA2647	nuoL	NADH-quinone oxidoreductase subunit L	1845	30.5	281.2	3.21	56200	518840	250.8	0
PA2649	nuoN	NADH-quinone oxidoreductase subunit N	1458	29	270.1	3.22	42307	393821	241.1	0
PA2685	-	hypothetical protein	2178	106.7	248.5	1.22	232387	541335	141.8	0.02167
PA2700	opdB	OpdB proline porin	1305	67.3	254.8	1.92	87774	332559	187.6	0.01879
PA2732	-	hypothetical protein	3438	187.2	331.6	0.83	643487	1140188	144.5	0.01659
PA2746	-	hypothetical protein	324	249.5	891.4	1.84	80831	288802	641.9	0.01879
PA2768	-	hypothetical protein	480	76.3	0	-6.27	36624	0	-76.3	0.01659
PA2776	-	hypothetical protein	1281	94.2	424.5	2.17	120616	543845	330.4	0
PA2826	-	glutathione peroxidase	483	104.6	5.2	-4.34	50517	2500	-99.4	0.02612
PA2840	-	ATP-dependent RNA helicase	1701	79.4	19.8	-2	135138	33755	-59.6	0.04763
PA2876	pyrF	orotidine 5'-phosphate decarboxylase	696	162.4	25.1	-2.69	113034	17502	-137.3	0.03906
PA2969	plsX	phosphate acyltransferase	978	106.5	488.3	2.2	104195	477575	381.8	0
PA2993	-	hypothetical protein	1026	68.3	355.8	2.38	70097	365059	287.5	0
PA2998	nqrB	Na(+)-translocating NADH-quinone reductase subunit B	1209	28.2	179.9	2.67	34100	217531	151.7	0
PA2999	nqrA	Na(+)-translocating NADH-quinone reductase subunit A	1335	70.5	339	2.27	94088	452567	268.5	0
PA3013	foaB	3-ketoacyl-CoA thiolase	1173	125.4	32	-1.97	147132	37504	-93.5	0.01107
PA3014	faoA	fatty acid oxidation complex subunit alpha	2145	96.9	25.6	-1.92	207764	55008	-71.2	0.01879
PA3018	-	hypothetical protein	684	107.1	372.9	1.8	73256	255033	265.8	0.02858
PA3079	-	hypothetical protein	2379	21.5	76.2	1.83	51151	181275	54.7	0.02612
PA3194	edd	phosphogluconate dehydratase	1824	74.1	13	-2.51	135141	23753	-61.1	0.01402
PA3260	-	transcriptional regulator	309	116.5	477.4	2.04	35993	147520	360.9	0.04248
PA3299	fadD1	long-chain-fatty-acid--CoA ligase	1686	118	422.7	1.84	198917	712629	304.7	0
PA3392	nosZ	nitrous-oxide reductase	1908	83.7	209.7	1.32	159763	400063	125.9	0.04072
PA3521	-	hypothetical protein	1473	71.2	197.8	1.47	104828	291296	126.6	0.04604
PA3564	-	hypothetical protein	675	87.9	324.1	1.88	59361	218783	236.2	0.03311
PA3642	rnhB	ribonuclease HII	603	136.1	526.6	1.95	82095	317553	390.5	0.00435
PA3649	-	zinc metalloprotease	1350	46.3	0.9	-5.64	62516	1250	-45.4	0.01659
PA3682	-	hypothetical protein	822	70.7	6.1	-3.54	58095	5000	-64.6	0.035
PA3763	purL	phosphoribosylformylglycinamidine synthase	3894	224.8	59.4	-1.92	875247	231282	-165.4	0
PA3785	-	hypothetical protein	474	18.7	269	3.85	8841	127518	250.4	0
PA3818	-	type III secretion system regulator SuhB	813	15.5	232.2	3.9	12628	188782	216.7	0
PA3824	queA	S-adenosylmethionine--tRNA ribosyltransferase-isomerase	1041	295.4	42	-2.81	307536	43755	-253.4	0
PA3844	-	hypothetical protein	609	88.1	480.4	2.45	53674	292543	392.2	0
PA3892	-	hypothetical protein	906	66.2	5.5	-3.58	59989	5001	-60.7	0.04248
PA3958	-	hypothetical protein	1137	80.5	334.3	2.05	91564	380072	253.7	0
PA4017	-	hypothetical protein	639	96.8	2	-5.63	61884	1250	-94.9	0
PA4050	pgpA	phosphatidylglycerophosphatase A	513	181	4.9	-5.21	92830	2500	-176.1	0.00435
PA4191	-	iron/ascorbate oxidoreductase	1002	101.5	13.7	-2.89	101670	13752	-87.7	0.03311
PA4196	bfiR	protein BfiR	642	105.2	455.7	2.11	67569	292547	350.4	0
PA4203	-	transcriptional regulator	852	120.8	393.3	1.7	102933	335059	272.4	0.00769
PA4217	phzS	hypothetical protein	1206	53.9	177.3	1.72	65042	213786	123.3	0.03698
PA4236	katA	catalase	1446	117.5	11.2	-3.39	169868	16252	-106.2	0
PA4331	-	hypothetical protein	924	118.9	380.2	1.68	109881	351303	261.3	0.01659
PA4367	bifA	protein BifA	2061	219.1	431.3	0.98	451515	888894	212.2	0.00769
PA4438	-	hypothetical protein	1092	27.8	162.6	2.55	30311	177526	134.8	0.035
PA4462	rpoN	RNA polymerase factor sigma-54	1491	231.7	37.7	-2.62	345427	56256	-193.9	0
PA4526	pilB	type 4 fimbrial biogenesis protein PilB	1698	9720.6	8600.2	-0.18	16505572	14603089	-1120.4	0.01402
PA4528	pilD	type 4 prepilin peptidase PilD	870	5979.8	3083.9	-0.96	5202439	2682992	-2895.9	0
PA4547	pilR	two-component response regulator PilR	1335	7284.5	4909.2	-0.57	9724820	6553767	-2375.3	0
PA4553	pilX	type 4 fimbrial biogenesis protein PilX	585	4456.2	2972.7	-0.58	2606871	1739051	-1483.5	0.04248
PA4554	pilY1	type 4 fimbrial biogenesis protein PilY1	3483	3724.7	2972.9	-0.33	12973151	10354440	-751.9	0
PA4603	-	hypothetical protein	378	80.2	684.6	3.09	30311	258790	604.4	0
PA4723	dksA	suppressor protein DksA	444	150.8	622.3	2.05	66938	276292	471.5	0.0241
PA4762	grpE	heat shock protein GrpE	558	3.4	100.8	4.89	1894	56256	97.4	0
PA4843	-	two-component response regulator	1626	184.9	63.8	-1.53	300589	103768	-121	0.04604
PA4844	-	chemotaxis transducer	1971	133.9	29.2	-2.2	263964	57511	-104.7	0.00769
PA4879	-	hypothetical protein	2067	131.1	21.2	-2.63	270910	43757	-109.9	0
PA4886	-	two-component sensor	1389	125.9	18.9	-2.74	174919	26254	-107	0
PA4891	ureE	urease accessory protein UreE	501	108.4	15	-2.86	54308	7501	-93.4	0.03698
PA4937	rnr	exoribonuclease R	2712	21	1.4	-3.92	56831	3750	-19.6	0
PA4942	hflK	protease subunit HflK	1200	78.4	0	-6.31	94092	0	-78.4	0
PA4984	-	transcriptional regulator	645	622.7	205.5	-1.6	401639	132522	-417.2	0.0241
PA5040	pilQ	type 4 fimbrial biogenesis outer membrane protein PilQ	2142	5407.4	2930	-0.88	11582699	6276123	-2477.4	0
PA5041	pilP	type 4 fimbrial biogenesis protein PilP	522	6856	4162.7	-0.72	3578817	2172904	-2693.3	0
PA5042	pilO	type 4 fimbrial biogenesis protein PilO	621	7677.9	4243.9	-0.86	4767985	2635468	-3434	0
PA5043	pilN	type 4 fimbrial biogenesis protein PilN	594	8085.4	5148.3	-0.65	4802742	3058097	-2937.1	0
PA5044	pilM	type 4 fimbrial biogenesis protein PilM	1062	10250.1	6182.9	-0.73	10885658	6566288	-4067.2	0
PA5053	hslV	ATP-dependent protease peptidase subunit	531	104.6	0	-6.72	55569	0	-104.6	0.00769
PA5104	-	hypothetical protein	588	235.2	21.3	-3.47	138296	12502	-213.9	0
PA5118	thiI	thiamine biosynthesis protein ThiI	1452	128.7	30.1	-2.09	186921	43754	-98.6	0.03311
PA5133	-	hypothetical protein	1284	79.7	13.6	-2.55	102298	17503	-66	0.01659
PA5134	-	carboxyl-terminal protease	1308	77.2	368	2.25	101039	481318	290.7	0
PA5154	-	ABC transporter permease	693	62.9	0	-6	43573	0	-62.9	0.04072
PA5181	-	oxidoreductase	2319	190.1	54.5	-1.8	440783	126271	-135.6	0
PA5192	pckA	phosphoenolpyruvate carboxykinase	1539	99.3	26	-1.93	152816	40006	-73.3	0.04763
PA5194	-	hypothetical protein	801	238.1	60.9	-1.97	190715	48758	-177.2	0.03906
PA5201	-	hypothetical protein	2337	117.5	35.3	-1.74	274699	82513	-82.2	0.00769
PA5235	glpT	sn-glycerol-3-phosphate transporter	1344	143.8	42.8	-1.75	193233	57508	-101	0.01402
PA5261	algR	alginate biosynthesis regulatory protein AlgR	744	2885.9	398.2	-2.86	2147104	296298	-2487.6	0
PA5311	-	major facilitator superfamily transporter	1161	184.9	50.6	-1.87	214706	58761	-134.3	0.04248
PA5322	algC	phosphomannomutase	2604	61.8	14.9	-2.05	161031	38754	-47	0
PA5327	-	oxidoreductase	1326	153.4	27.3	-2.49	203343	36258	-126	0.00435
PA5356	glcC	DNA-binding transcriptional regulator GlcC	753	142.6	13.3	-3.42	107355	10002	-129.3	0.02612
PA5364	-	two-component response regulator	900	90.5	9.7	-3.22	81459	8750	-80.8	0.03112
PA5367	pstA	phosphate ABC transporter permease	1674	98.5	14.9	-2.72	164820	25003	-83.5	0
PA5368	pstC	phosphate ABC transporter permease	2031	39.8	3.1	-3.69	80830	6250	-36.7	0.01659
PA5422	-	hypothetical protein	954	169.5	34.1	-2.31	161657	32504	-135.4	0.00769
PA5433	-	hypothetical protein	672	100.5	0	-6.67	67568	0	-100.5	0.00435
PA5443	uvrD	DNA-dependent helicase II	2184	1571.5	133.4	-3.56	3432241	291288	-1438.2	0
PA5452	wbpW	phosphomannose isomerase/mannose-1-phosphate guanylyl transferase	1437	127.9	32.2	-1.99	183761	46256	-95.7	0.01879
PA5473	-	hypothetical protein	1746	178.7	54.4	-1.72	311960	95017	-124.3	0.01879
PA5479	gltP	glutamate/aspartate:proton symporter	1332	105.2	10.3	-3.35	140188	13751	-94.9	0
PA5486	-	hypothetical protein	591	176.3	21.2	-3.06	104196	12501	-155.2	0.02612
PA5493	polA	DNA polymerase I	2739	58.6	10	-2.54	160398	27501	-48.5	0.00435
PA5497	nrdJa	ribonucleoside-diphosphate reductase	2202	221.4	94.2	-1.23	487516	207531	-127.2	0.01402
PA5541	pyrQ	dihydroorotase	1335	90.3	16.9	-2.42	120611	22504	-73.5	0.00769
PA5545	-	hypothetical protein	957	131.3	17	-2.95	125670	16252	-114.3	0.01659
