## Supplementary tables for "*Pseudomonas aeruginosa* faces a fitness trade-off between mucosal colonization and antibiotic tolerance during airway infections": Table_S5.xlsx

### Sheet: Strains
S5A Table. Strains used in this study.
Name	Genotype	Description	Reference
P. aeruginosa strains
ATCC 15692; #914; PAO1 WT	Pseudomonas aeruginosa PAO1	PAO1, wild type	Holloway & Morgan (1986)
Clean deletions
#1916; PAO1 ∆lldP	PAO1 ∆lldP	PAO1 with a deletion in lldP (PA4770); made using pLAM0032	This study
#1855; PAO1 ∆edd	PAO1 ∆edd	PAO1 with a deletion in edd (PA3194); made using pLAM0026	This study
#2032; PAO1 ∆pvdE	PAO1 ∆pvdE	PAO1 with a deletion in pvdE (PA2397); made using pLAM0033	This study
#1856; PAO1 ∆wspF	PAO1 ∆wspF	PAO1 with a deletion in wspF (PA3703); made using pLAM0027	This study
#1884; PAO1 ∆bifA	PAO1 ∆bifA	PAO1 with a deletion in bifA (PA4367); made using pLAM0030	This study
#2024; PAO1 ∆wspF∆pel	PAO1 ∆wspF∆pelA	PAO1 with a deletion in wspF and pelA (PA3703 and PA3064); made using pLAM0027 and pLAM0031	This study
#2023; PAO1 ∆wspF∆psl	PAO1 ∆wspF∆pslBCD	PAO1 with a deletion in wspF and pslBCD (PA3703 and PA2232-PA2234); made using pLAM0027 and pLAM0028	This study
#2028; PAO1 ∆wspF∆pel∆psl	PAO1 ∆wspF∆pelA∆pslBCD	PAO1 with a deletion in wspF, pelA, and pslBCD (PA3703, PA3064, and PA2232-PA2234); made using pLAM0027, pLAM0031, and pLAM0028	This study
Fluorescent strains
#2046; PAO1 WT::mScarlet	PAO1 attTn7:: mini-Tn7T-GmR Ptet:mScarlet	PAO1 expressing mScarlet inserted at the attTn7 site on the chromosome; made using pTNS2 and pJW6	Rossy et al. (2023)
#1860; PAO1 WT::mNeonGreen	PAO1 attTn7:: mini-Tn7T-GmR Ptet:mNeonGreen	PAO1 expressing mNeonGreen inserted at the attTn7 site on the chromosome; made using pTNS2 and pJW7	This study
#1894; PAO1 ∆wspF::mNeonGreen	PAO1 ∆wspF attTn7:: mini-Tn7T-GmR Ptet:mNeonGreen	PAO1 ∆wspF expressing mNeonGreen inserted at the attTn7 site on the chromosome; made using pTNS2 and pJW7	This study
#1897; PAO1 ∆bifA::mNeonGreen	PAO1 ∆bifA attTn7:: mini-Tn7T-GmR Ptet:mNeonGreen	PAO1 ∆bifA expressing mNeonGreen inserted at the attTn7 site on the chromosome; made using pTNS2 and pJW7	This study
#2026; PAO1 ∆wspF∆pel::mNeonGreen	PAO1 ∆wspF∆pelA attTn7:: mini-Tn7T-GmR Ptet:mNeonGreen	PAO1 ∆wspF∆pelA expressing mNeonGreen inserted at the attTn7 site on the chromosome; made using pTNS2 and pJW7	This study
#2025; PAO1 ∆wspF∆psl::mNeonGreen	PAO1 ∆wspF∆pslBCD attTn7:: mini-Tn7T-GmR Ptet:mNeonGreen	PAO1 ∆wspF∆pslBCD expressing mNeonGreen inserted at the attTn7 site on the chromosome; made using pTNS2 and pJW7	This study
#2031; PAO1 ∆wspF∆pel∆psl::mNeonGreen	PAO1 ∆wspF∆pelA∆pslBCD attTn7:: mini-Tn7T-GmR Ptet:mNeonGreen	PAO1 ∆wspF∆pelA∆pslBCD expressing mNeonGreen inserted at the attTn7 site on the chromosome; made using pTNS2 and pJW7	This study
E. coli strains
#465; XL10-Gold		Host used for routine cloning and plasmid stocks	Agilent
#2; S17-1 λpir		Host to which pEX18Gm-derived plasmids were transferred to; used for making unmarked deletions in P. aeruginosa PAO1 by biparental matings	Simon et al. (1983)
#300; DH5α		Host carrying pEX18Gm	Hoang et al. (1998)
#13; SM10lpir		Host carrying pTNS2	Choi & Schweizer (2006)
#1600; SM10lpir		Host carrying pIT2 (used for mutagenesis)	Jacobs et al. (2003)
#1778		Host carrying pJW6 (pUC18T-mini-Tn7T-GmR Ptet:mScarlet)	Rossy et al. (2023)
#1779		Host carrying pJW7 (pUC18T-mini-Tn7T-GmR Ptet:mNeonGreen)	Rossy et al. (2023)
#1843		Host carrying pLAM0026 (XL10 Gold strain)	This study
#1844		Host carrying pLAM0027 (XL10 Gold strain)	This study
#1845		Host carrying pLAM0028 (XL10 Gold strain)	This study
#1847		Host carrying pLAM0030 (XL10 Gold strain)	This study
#1890		Host carrying pLAM0031 (XL10 Gold strain)	This study
#1891		Host carrying pLAM0032 (XL10 Gold strain)	This study
#2015		Host carrying pLAM0033 (XL10 Gold strain)	This study
References:
Choi & Schweizer. mini-Tn7 insertion in bacteria with single attTn7 sites: example Pseudomonas aeruginosa. Nat. Protoc. 1, 153–161 (2006).
Hoang et. al. A broad-host-range Flp-FRT recombination system for site-specific excision of chromosomally-located DNA sequences: application for isolation of unmarked Pseudomonas aeruginosa mutants. Gene 212, 77–86 (1998).
Holloway, A. F. Morgan. Genome organization in Pseudomonas. Annu Rev Microbiol. 40, 79–105 (1986).
Jacobs et al. Comprehensive transposon mutant library of Pseudomonas aeruginosa. Proc Natl Acad Sci USA (2003) 100:14339–14344.
Rossy et al. Pseudomonas aeruginosa type IV pili actively induce mucus contraction to form biofilms in tissue-engineered human airways. PLoS Biol. 21(8):e3002209 (2023).
Simon et al. A broad host range mobilization system for in vivo genetic engineering: transposon mutagenesis in gram negative bacteria. Nat. Biotechnol. 1, 784–791 (1983).

### Sheet: Plasmids
S5B Table. Plasmids used in this study.
Name	Description	Reference
Plasmids
pEXT8Gm	Conjugal vector used for making unmarked deletions in P. aeruginosa PAO1	Hoang et al. (1998)
pTNS2	Helper plasmid used for integration at the attTn7 site (carried by SM10)	Choi & Schweizer (2006)
pJW6	mScarlet integration vector; tet promoter region and mScarlet ORF cloned into pUC18T-mini-Tn7T-GmR	Rossy et al. (2023)
pJW7	mNeonGreen integration vector; tet promoter region and mNeonGreen ORF cloned into pUC18T-mini-Tn7T-GmR	Rossy et al. (2023)
pIT2	Vector containing the transposon T8 (ISlacZhah-tc) used to generate the transposon library	Jacobs et al. (2003)
pLAM0026	edd deletion vector; ~960bp upstream and ~915bp downstream of edd ORF cloned into pEX18Gm	This study
pLAM0027	wspF deletion vector; ~940bp upstream and ~880bp downstream of wspF ORF cloned into pEX18Gm	This study
pLAM0028	pslBCD deletion vector; ~920bp upstream of pslB and ~850bp downstream of pslD ORF cloned into pEX18Gm	This study
pLAM0030	bifA deletion vector; ~950bp upstream and ~920bp downstream of bifA ORF cloned into pEX18Gm	This study
pLAM0031	pelA deletion vector; ~820bp upstream and ~800bp downstream of pelA ORF cloned into pEX18Gm	This study
pLAM0032	lldP deletion vector; ~760bp upstream and ~830bp downstream of lldP ORF cloned into pEX18Gm	This study
pLAM0033	pvdE deletion vector; ~760bp upstream and ~750bp downstream of pvdE ORF cloned into pEX18Gm	This study
References:
Choi & Schweizer. mini-Tn7 insertion in bacteria with single attTn7 sites: example Pseudomonas aeruginosa. Nat. Protoc. 1, 153–161 (2006).
Hoang et. al. A broad-host-range Flp-FRT recombination system for site-specific excision of chromosomally-located DNA sequences: application for isolation of unmarked Pseudomonas aeruginosa mutants. Gene. 212, 77–86 (1998).
Jacobs et al. Comprehensive transposon mutant library of Pseudomonas aeruginosa. Proc Natl Acad Sci USA. 100:14339–14344 (2003).
Rossy et al. Pseudomonas aeruginosa type IV pili actively induce mucus contraction to form biofilms in tissue-engineered human airways. PLoS Biol. 21(8):e3002209 (2023).

### Sheet: Primers
S5C Table. Primers used in this study.
Name	Sequence	Reference	Description	Plasmid
Primers for cloning
Primers for deletion constructs
LAM-PD0161F	cagctatgaccatgattacgCTGGGTGTTGTAGCCGAG	This study	Generating pLAM0026. Upstream edd, primer F	pLAM0026
LAM-PD0162R	cctatcagaaGGCAGATTCTCCTACAGAC		Generating pLAM0026. Upstream edd, primer R
LAM-PD0163F	agaatctgccTTCTGATAGGTCGATATCCGC		Generating pLAM0026. Downstream edd, primer F
LAM-PD0164R	tgcatgcctgcaggtcgactGCCGGTAATGTAGACGCC		Generating pLAM0026. Downstream edd, primer R
LAM-PD0171F	cagctatgaccatgattacgCAGCACATGGTCCGCCAG	This study	Generating pLAM0027. Upstream wspF, primer F	pLAM0027
LAM-PD0172R	tcgaacccggTCAACCCTGTGCTTCTCCG		Generating pLAM0027. Upstream wspF, primer R
LAM-PD0173F	acagggttgaCCGGGTTCGACTCCGGCC		Generating pLAM0027. Downstream wspF, primer F
LAM-PD0174R	tgcatgcctgcaggtcgactGGGAGGACCATGGCGAACTC		Generating pLAM0027. Downstream wspF, primer R
LAM-PD0181F	cagctatgaccatgattacgGACATCCGCTCCGGCATC	This study	Generating pLAM0028. Upstream pslBCD, primer F	pLAM0028
LAM-PD0182R	atgtcgctccTCAGTAGACTTCCTTGGTCAGG		Generating pLAM0028. Upstream pslBCD, primer R
LAM-PD0183F	agtctactgaGGAGCGACATCGCCATGATAG		Generating pLAM0028. Downstream pslBCD, primer F
LAM-PD0184R	tgcatgcctgcaggtcgactGAGTTGCTGGCGGGTGGA		Generating pLAM0028. Downstream pslBCD, primer R
LAM-PD0201	cagctatgaccatgattacgGCTATGATCCGGAGTTCGC	This study	Generating pLAM0030. Upstream bifA, primer F	pLAM0030
LAM-PD0202	cctgttctgaGGGGCCTTCCTTGTTCGTC		Generating pLAM0030. Upstream bifA, primer R
LAM-PD0203	ggaaggccccTCAGAACAGGCGGCTGAAC		Generating pLAM0030. Downstream bifA, primer F
LAM-PD0204	tgcatgcctgcaggtcgactTCAAGGCCCTGTTCGGCTG		Generating pLAM0030. Downstream bifA, primer R
LAM-PD0211	cagctatgaccatgattacgCAGCGTGGTTACCGGCAATGC	This study	Generating pLAM0031. Upstream pelA, primer F	pLAM0031
LAM-PD0212	gggatgcttgGCCCAGCCTACGCGGCAG		Generating pLAM0031. Upstream pelA, primer R
LAM-PD0213	taggctgggcCAAGCATCCCCAGGCGCG		Generating pLAM0031. Downstream pelA, primer F
LAM-PD0214	tgcatgcctgcaggtcgactGGATGAAGCGTTCGGCCAG		Generating pLAM0031. Downstream pelA, primer R
LAM-PD0221	cagctatgaccatgattacgGACCTGGTCGTTGCGCGC	This study	Generating pLAM0032. Upstream lldP, primer F	pLAM0032
LAM-PD0222	cagggcgcggGGGGGTTGGCTCCCTAATTG		Generating pLAM0032. Upstream lldP, primer R
LAM-PD0223	gccaacccccCCGCGCCCTGATCGGCCG		Generating pLAM0032. Downstream lldP, primer F
LAM-PD0224	tgcatgcctgcaggtcgactCCCAGCCAGCCGATGTAGTCCTC		Generating pLAM0032. Downstream lldP, primer R
LAM-PD0231	cagctatgaccatgattacgTCGCTCGAAATCGCTCTTG	This study	Generating pLAM0033. Upstream pvdE, primer F	pLAM0033
LAM-PD0232	tgaaaaagttAGTTGCTTCCCGGATGTAC		Generating pLAM0033. Upstream pvdE, primer R
LAM-PD0233	ggaagcaactAACTTTTTCATCCGGTTTTC		Generating pLAM0033. Downstream pvdE, primer F
LAM-PD0234	tgcatgcctgcaggtcgactTTGTTGATCGAGAAGCCG		Generating pLAM0033. Downstream pvdE, primer R
Name	Sequence	Reference	Description
Primers for Tnseq
Tailed primer for Tnseq library prep.	AATGATACGGCGACCACCGAGATCTACACTCTTTCCCTACACGACGCTCTTCCGATCTccaggacgctacttgtgtat	This study	Tailed primer used for nested PCR (together with Illumina P7 sequence). It contains the Illumina P5 sequence (red), the TruSeq read 1 primer binding site (black), and a transposon specific binding sequence (orange)
